# Accelerated design of *Escherichia coli* reduced genomes using a whole-cell model and machine learning

**DOI:** 10.1101/2023.10.30.564402

**Authors:** Ioana M. Gherman, Kieren Sharma, Joshua Rees-Garbutt, Wei Pang, Zahraa S. Abdallah, Thomas E. Gorochowski, Claire S. Grierson, Lucia Marucci

## Abstract

Whole-cell models (WCMs) are multi-scale computational models that aim to simulate the function of all genes and processes within a cell. This approach is promising for designing genomes tailored for specific tasks. However, a limitation of WCMs is their long runtime. Here, we show how machine learning (ML) surrogates can be used to address this limitation by training them on WCM data to accurately predict cell division. Our ML surrogate achieves a 95% reduction in computational time compared to the original WCM. We then show that the surrogate and a genome-design algorithm can generate an *in silico* reduced *E. coli* cell, where 40% of the genes included in the WCM were removed. The reduced genome is validated using the WCM and interpreted biologically using gene ontology analysis. This approach illustrates how the holistic understanding gained from a WCM can be leveraged for synthetic biology tasks while reducing its runtime.
