## Supplementary tables for "Accelerated design of *Escherichia coli* reduced genomes using a whole-cell model and machine learning": Table SE1.xlsx

### Sheet: Genes KOed
This table contains the list of genes that were knocked out to obtain the training and the testing data for the initial ML surrogate
Testing	Training
ade	pntA
maa	rpmB
fdnG	aroG
pdxY	pyrF
rpsP	pyrC
fklB	yjeH
bioH	dxs
cysW	nanK
metG	lacY
araD	tppB
idnD	dhaL
avtA	gabT
yiaY	emrE
nagD	sgbU
rplS	glxK
cycA	gcvP
rplC	pyrG
yigL	bioF
rpsQ	argA
metN	purB
pgm	rplT
nanE	ileS
lptF	ppa
rpmE	glcE
glcA	glyS
rplM	cdh
tyrS	rpmH
livG	rpiA
aroD	hisG
rplO	pyrB
astB	csdA
rplJ	ybbO
aspC	kdsC
rpsM	leuC
fucK	frdA
valS	rpsB
cydC	epmB
yejE	sucD
sthA	prpD
araH	orn
panC	entD
rpmG	aceE
leuA	argT
deoB	atpE
ilvC	nanA
nikD	frlB
rplW	mpaA
proC	rpoC
panE	folE
adhE	potG
betT	rpsA
tmk	metB
pyrD	iscS
puuC	waaB
araF	guaA
dapF	rplK
treF	hisF
nrdB	rcnA
uxuB	argC
sra	rpsK
rpmD	thiL
dhaK	ribB
cpsB	menE
aroB	rpsO
asnB	sucB
lptC	nhaA
purD	pykA
metF	araE
trpS	rplX
argH	rpsJ
aroP	dfp
cysA	argS
add	aroE
aldA	araB
pyrI	yliI
glnS	rpsU
aceF	cysK
malZ	fkpA
purC	atpH
paaB	tyrP
cyoA	cpsG
rpsL	ybgT
gatY	ispU
rplA	aroF
mak	fumA
potB	paaC
ycaO	cysM
betB	atpB
pheT	livJ
lysA	argB
atpF	ompF
hisI	fadE
ygaH	rdgB
	aroH
	argR
	hisS
	malP
	purU
	rhaD
	rplI
	visC
	purH
	dcuR
	msbA
	thrC
	rplP
	fabG
	cysI
	pyrH
	gltA
	rpsH
	yeiG
	nudF
	alr
	cysC
	paaA
	ulaF
	accA
	rpsN
	cysN
	tyrB
	nadR
	cheR
	dcuB
	argD
	cysG
	glmU
	nikA
	argI
	carB
	truC
	yjhH
	talB
	azoR
	hisB
	appB
	leuD
	kdsD
	purF
	rpmI
	astA
	sbmA
	rpsS
	bioB
	arcA
	cpdA
	glnH
	rnb
	ugpQ
	yfaU
	xdhB
	tnaA
	uacT
	etp
	gltL
	rpsI
	potI
	aspA
	glyA
	araC
	dapB
	leuB
	purK
	trpC
	puuP
	gmhB
	serS
	glk
	hisC
	rihB
	dapE
	rplD
	rpsG
	cadB
	idnO
	lsrA
	rpsD
	ispD
	bglJ
	rpsC
	maeB
	nirC
	ybjI
	aroK
	glyQ
	slyD
	cysJ
	dapA
	ttdB
	ispB
	asd
	ilvE
	rpmF
	asnS
	hisD
	yddG
	prmC
	ndk
	xylB
	gltK
	alaE
	ybcF
	pheA
	ackA
	cdsA
	ppsA
	scpB
	pstA
	purL
	pfkB
	ydbK
	dgoA
	ilvD
	serC
	alaS
	gltX
	dkgA
	prs
	trpA
	cyoE
	araG
	gpmA
	trpD
	fmt
	yfbR
	proS
	lptG
	aceA
	oppB
	asnA
	cdd
	purA
	rplR
	coaE
	rfaD
	cytR
	hisH
	cysQ
	rplL
	nadC
	cysP
	amn
	birA
	thrS
	nuoG
	bisC
	yihX
	yrfG
	aspS
	cysS
	rplF
	rpsE
	ulaD
	aroC
	deoC
	lldD
	ddlB
	proW
	lptA
	garL
	rpsF
	potH
	tilS
	guaB
	aat
	gmk
	appA
	cysD
	betA
	rplY
	leuS
	xanQ
	bglF
	aroA
	argE
	apaH
	aphA
	pgl
	adhP
	manA
	fes
	apt
	gntP
	ytfG
	ulaE
	purE
	yhbO
	dppD
	rpsT
	metA
	thyA
	trxB
	tolB
	folB
	aroL
	murJ
	cysH
	rpmC
	atpC
	rplN
	hisM
	dxr
	argG
	ansA
	nupC
	rpsR
	bioD
	atpD
	trpR
	rpoA
	rutG
	lplA
	yciA
	miaB
	alsE
	waaA
	bioA
	xylA
	mltC
	araA
	pheS
	bioC
	thrB
	lpxH
	crp
	ansB
	trpE
	frlD
	rplU
	tyrA
	gsk
	dapD
	atpA
	cysU
	eutB
	rplB
	rpoB
	rpe
	carA
	ybaS
	rplE
	aceB
	rhaA
	fumC
	cadA
	zwf
	mgsA
	hisA
	nuoH
	pyrE
	corA
	rplQ
	glnA
	adk
	dppB
	purM
	rpmA
	rpmJ
	speG
	lpxL
	folP
	can
	gadB
	nhoA
	rihC
	rplV
	atpG
	cysE
	luxS
