## Supplementary tables for "Accelerated design of *Escherichia coli* reduced genomes using a whole-cell model and machine learning": Table SE4.xlsx

### Sheet: genes
This table contains all the segments (and their corresponding genes) ooutputed by the second stage of Minesweeper that were deleted from the genome without preventing division
Segment ID	Gene names
12.5d	hdhA, malY, add, tppB, pdxY, pdxH, sodC, gloA, rnt, ribC, pykF, sufS, menI, ydiB, ydiF, ydiO, fadK, ppsA, aroH, btuE, ihfA, pfkB, katE, nadE, astE, astB, astD, astA, astC, gdhA, ansA, pncA, ydjG, msrB, gapA, yeaE, yeaG, leuE, dmlA, rnd, fadD, pabB, nudL, sdaA, manX, manY, manZ, mntP, msrC, pphA, purT, eda, edd, zwf, pykA, lpxM, znuA, znuC, znuB, nudB, cheR, otsA, otsB, araH, araG, araF, tyrP, pgs…
12.5h	hemN, yihS, yihU, yihV, yihX, fdoI, fdoH, fdoG, rhaM, rhaD, rhaA, rhaB, rhaT, fieF, pfkA, sbp, cdh, tpiA, fpr, glpX, glpK, glpF, menA, cytR, metJ, metL, katG, yijE, gldA, ppc, sthA, murI, murB, birA, coaA, thiH, thiG, thiF, thiE, thiC, hemE, aceB, aceA, metH, yjbB, lysC, pgi, xylE, ubiC, ubiA, plsB, dgkA, lexA, qor, alr, tyrB, aphA, yjcD, acs, gltP, fdhF, alsK, alsE, alsC, alsA, alsB, rpiB, phnO,…
10.0a	thrA, talB, yaaH, nhaA, ribF, fkpB, ispH, rihC, kefF, kefC, folA, apaH, pdxA, surA, lptD, araD, araA, araB, araC, setA, leuB, leuO, ilvI, ilvH, murE, murF, mraY, murD, ftsW, murG, murC, ddlB, lpxC, coaE, guaC, nadC, aroP, aceE, aceF, lpd, acnB, speE, cueO, hpt, can, panC, panB, folK, hemL, clcA, mtn, dgt, dxr, ispU, cdsA, lpxD, fabZ, lpxA, lpxB, rnhB, accA, ldcC, tilS, metQ, metI, metN, gmhB, dkg…
10.0e	astD, astA, astC, gdhA, ansA, pncA, ydjG, msrB, gapA, yeaE, yeaG, leuE, dmlA, rnd, fadD, pabB, nudL, sdaA, manX, manY, manZ, mntP, msrC, pphA, purT, eda, edd, zwf, pykA, lpxM, znuA, znuC, znuB, nudB, cheR, otsA, otsB, araH, araG, araF, tyrP, pgsA, yecC, yecS, dcyD, fliY, hchA, amn, plaP, ugd, gnd, wbbI, glf, rfbC, rfbA, rfbD, rfbB, wcaJ, cpsG, cpsB, wzc, wzb, wza, dcd, udk, baeR, yegS, gatZ, gatY…
10.0i	mtlD, lldP, lldD, gpmM, yibQ, tdh, kbl, rfaD, waaF, waaC, waaU, waaZ, waaY, waaJ, waaI, waaB, waaP, waaG, waaQ, waaA, coaD, dfp, dut, rph, spoT, xanP, nepI, ade, ilvN, ilvB, dgoA, yidA, dnaA, rnpA, tnaA, tnaB, yieF, bglF, pstB, pstA, pstC, pstS, glmS, glmU, asnA, kup, rbsD, rbsK, ilvG_1, ilvG_2, ilvM, ilvA, ppiC, gpp, rhlB, rffE, rffG, rffH, rffA, hemD, hemC, cyaA, yigB, corA, rhtC, pldB, yigL, m…
10.0j	katG, yijE, gldA, ppc, sthA, murI, murB, birA, coaA, thiH, thiG, thiF, thiE, thiC, hemE, aceB, aceA, metH, yjbB, lysC, pgi, xylE, ubiC, ubiA, plsB, dgkA, lexA, qor, alr, tyrB, aphA, yjcD, acs, gltP, fdhF, alsK, alsE, alsC, alsA, alsB, rpiB, phnO, phnN, phnE_1, phnD, phnC, proP, basR, adiA, fumB, dcuB, dcuR, lysU, yjdL, cadA, cadB, dcuA, aspA, yjeH, epmB, frdD, frdC, frdB, frdA, orn, yjeF, miaA, r…
5.0a	thrA, talB, yaaH, nhaA, ribF, fkpB, ispH, rihC, kefF, kefC, folA, apaH, pdxA, surA, lptD, araD, araA, araB, araC, setA, leuB, leuO, ilvI, ilvH, murE, murF, mraY, murD, ftsW, murG, murC, ddlB, lpxC, coaE, guaC, nadC, aroP, aceE, aceF, lpd, acnB, speE, cueO, hpt, can, panC, panB, folK, hemL, clcA, mtn, dgt
5.0b	dxr, ispU, cdsA, lpxD, fabZ, lpxA, lpxB, rnhB, accA, ldcC, tilS, metQ, metI, metN, gmhB, dkgB, gloB, rnhA, fadE, lpcA, pepD, gpt, phoE, proB, proA, mmuM, yagE, yagF, argF, betA, betB, betT, yahK, prpB, prpC, prpD, prpE, codA, cynT, lacA, lacY, lacZ, mhpD, mhpF, mhpE, frmB, frmA, hemB, sbmA, ddlA, phoA, aroL
5.0c	mak, brnQ, malZ, acpH, tsx, ribD, ribE, thiL, pgpA, dxs, ispA, thiI, panE, cyoE, cyoD, cyoC, cyoB, cyoA, tig, fadM, cof, amtB, maa, acrB, acrA, apt, gsk, ushA, copA, ybaS, ybbO, tesA, gcl, hyi, glxR, allB, glxK, allE, allC, ybcF, lpxH, ppiB, folD, emrE, rrrD, pheP, entD, fes, entC, entE, entA, ybdL
5.0e	clsB, glnQ, glnP, glnH, rhtA, ybiV, gsiA, gsiB, gsiC, gsiD, yliI, ybjG, mdfA, ybjI, potF, potG, potH, potI, artJ, artM, artQ, artP, ltaE, poxB, ybjE, aqpZ, aat, cydC, cydD, lrp, dmsA, dmsB, dmsC, focA, ycaO, serC, cmk, ihfB, msbA, lpxK, kdsB, ycbL, aspC, ompF, pncB, pepN, ssuB, ssuC, ssuD, ssuA, ssuE, fabA
5.0g	oppB, oppC, oppD, oppF, clsA, kch, yciA, trpB, acnA, ribA, pgpB, rnb, fabI, puuP, puuA, puuD, puuC, puuB, puuE, ycjU, tyrR, ycjG, mpaA, mppA, fnr, trkG, ydbK, ldhA, feaB, paaZ, paaA, paaB, paaC, paaE, paaF, paaG, paaH, paaI, paaJ, paaK, azoR, aldA, patD, mnaT, ansP, nhoA, yddG, fdnG, fdnH, fdnI, adhP, maeA
5.0i	astD, astA, astC, gdhA, ansA, pncA, ydjG, msrB, gapA, yeaE, yeaG, leuE, dmlA, rnd, fadD, pabB, nudL, sdaA, manX, manY, manZ, mntP, msrC, pphA, purT, eda, edd, zwf, pykA, lpxM, znuA, znuC, znuB, nudB, cheR, otsA, otsB, araH, araG, araF, tyrP, pgsA, yecC, yecS, dcyD, fliY, hchA, amn, plaP, ugd, gnd, wbbI
5.0j	glf, rfbC, rfbA, rfbD, rfbB, wcaJ, cpsG, cpsB, wzc, wzb, wza, dcd, udk, baeR, yegS, gatZ, gatY, fbaB, thiD, rcnA, dld, cdd, preT, preA, folE, yeiG, lysP, rihB, psuG, setB, lpxT, spr, yejA, yejB, yejE, yejF, mqo, ompC, rcsB, atoD, atoA, atoB, ubiG, nrdA, nrdB, glpQ, glpA, glpB, glpC, yfaU, yfaW, nudI
5.0k	arnB, arnA, menE, menC, menB, menH, menD, menF, rbn, nuoN, nuoM, nuoL, nuoK, nuoJ, nuoI, nuoH, nuoG, nuoF, nuoE, nuoC, nuoB, nuoA, lrhA, alaA, yfbR, yfbT, ackA, pta, folX, hisP, hisM, hisQ, hisJ, argT, folC, accD, fabB, fadJ, fadI, fadL, yfdR, dsdA, yfdE, oxc, frc, lpxP, alaC, glk, mntH, nupC, xapB, xapA
5.0n	fbaA, pgk, epd, yggF, tktA, speB, metK, galP, gshB, rdgB, ansB, mltC, nupG, speC, glcA, glcB, glcF, glcE, glcD, pitB, gss, yghZ, yghA, metC, yqhD, dkgA, plsC, mdaB, cpdA, nudF, tolC, zupT, ribB, rfaE, ygiF, folB, ttdA, ttdB, patA, sstT, uxaA, uxaC, exuT, tdcG, tdcD, tdcC, tdcB, garK, garR, garL, kbaZ, kbaY
5.0p	glpE, glpD, glgC, gntK, ugpQ, ugpC, ugpE, ugpA, ugpB, livF, livG, livM, livH, livK, livJ, zntA, acpT, nikA, nikB, nikC, nikD, nikE, pitA, dtpB, gor, arsB, arsC, gadA, treF, kdgK, dctA, dppF, dppD, dppC, dppB, dppA, eptB, bisC, ghrB, xylB, xylA, xylF, xylG, xylH, avtA, yiaK, lyxK, sgbH, sgbU, sgbE, aldB, yiaY
5.0q	mtlD, lldP, lldD, gpmM, yibQ, tdh, kbl, rfaD, waaF, waaC, waaU, waaZ, waaY, waaJ, waaI, waaB, waaP, waaG, waaQ, waaA, coaD, dfp, dut, rph, spoT, xanP, nepI, ade, ilvN, ilvB, dgoA, yidA, dnaA, rnpA, tnaA, tnaB, yieF, bglF, pstB, pstA, pstC, pstS, glmS, glmU, asnA, kup, rbsD, rbsK, ilvG_1, ilvG_2, ilvM, ilvA
5.0r	ppiC, gpp, rhlB, rffE, rffG, rffH, rffA, hemD, hemC, cyaA, yigB, corA, rhtC, pldB, yigL, metE, udp, ubiE, ubiD, fre, fadA, fadB, trkH, hemG, rdoA, polA, hemN, yihS, yihU, yihV, yihX, fdoI, fdoH, fdoG, rhaM, rhaD, rhaA, rhaB, rhaT, fieF, pfkA, sbp, cdh, tpiA, fpr, glpX, glpK, glpF, menA, cytR, metJ, metL
5.0s	katG, yijE, gldA, ppc, sthA, murI, murB, birA, coaA, thiH, thiG, thiF, thiE, thiC, hemE, aceB, aceA, metH, yjbB, lysC, pgi, xylE, ubiC, ubiA, plsB, dgkA, lexA, qor, alr, tyrB, aphA, yjcD, acs, gltP, fdhF, alsK, alsE, alsC, alsA, alsB, rpiB, phnO, phnN, phnE_1, phnD, phnC, proP, basR, adiA, fumB, dcuB, dcuR
5.0t	lysU, yjdL, cadA, cadB, dcuA, aspA, yjeH, epmB, frdD, frdC, frdB, frdA, orn, yjeF, miaA, rnr, aidB, ulaD, ulaE, ulaF, fklB, cycA, ytfG, msrA, fbp, mpl, nrdG, nrdD, treC, mgtA, argI, pepA, lptF, lptG, idnO, idnD, idnK, ahr, yjhG, yjhH, nanM, nanC, gntP, uxuA, uxuB, mdtM, mdoB, bglJ, yjjG, deoC, deoA, deoB,
