## Supplementary tables for "Accelerated design of *Escherichia coli* reduced genomes using a whole-cell model and machine learning": Table SE5.xlsx

### Sheet: Deleted genes
This table contains the genes that were deleted from to obtain EMine-737
Gene name
speE
cdsA
fabZ
lpxB
proB
proA
mmuM
phoA
mak
brnQ
malZ
acpH
tsx
ribD
ribE
thiL
pgpA
dxs
ispA
thiI
panE
cyoE
cyoD
cyoC
cyoB
cyoA
tig
fadM
cof
amtB
maa
acrB
acrA
apt
gsk
ushA
copA
ybaS
ybbO
tesA
gcl
hyi
glxR
allB
glxK
allE
allC
ybcF
lpxH
ppiB
folD
emrE
rrrD
pheP
entD
fes
entC
entE
entA
ybdL
rna
lipB
lptE
gltK
pgm
potE
kdpC
kdpB
zitB
gpmA
galM
galT
galE
clsB
glnQ
glnP
glnH
rhtA
ybiV
gsiA
gsiB
gsiC
gsiD
yliI
ybjG
mdfA
ybjI
potF
potG
potH
potI
artJ
artM
artQ
artP
ltaE
poxB
ybjE
aqpZ
aat
cydC
cydD
lrp
dmsA
dmsB
dmsC
focA
ycaO
serC
cmk
ihfB
msbA
lpxK
kdsB
ycbL
aspC
ompF
pncB
pepN
ssuB
ssuC
ssuD
ssuA
ssuE
fabA
murJ
nagK
potC
potB
nudJ
dhaL
dauA
chaA
purU
adhE
oppB
oppC
oppD
oppF
clsA
kch
yciA
trpB
acnA
ribA
pgpB
rnb
fabI
puuP
puuA
puuD
puuC
puuB
puuE
ycjU
tyrR
ycjG
mpaA
mppA
fnr
trkG
ydbK
ldhA
feaB
paaZ
paaA
paaB
paaC
paaE
paaF
paaG
paaH
paaI
paaJ
paaK
azoR
aldA
patD
mnaT
ansP
nhoA
yddG
fdnG
fdnH
fdnI
adhP
maeA
gadB
lsrD
lsrB
lsrF
yneH
sad
add
tppB
pfkB
katE
ydjG
nudL
sdaA
lpxM
znuA
nudB
araG
araF
hchA
wbbI
glf
rfbC
rfbA
rfbD
rfbB
wcaJ
cpsG
cpsB
wzc
wzb
wza
dcd
udk
baeR
yegS
gatZ
gatY
fbaB
thiD
rcnA
dld
cdd
preT
preA
folE
yeiG
lysP
rihB
psuG
setB
lpxT
spr
yejA
yejB
yejE
yejF
mqo
ompC
rcsB
atoD
atoA
atoB
ubiG
nrdA
nrdB
glpQ
glpA
glpB
glpC
yfaU
yfaW
nudI
arnB
arnA
menE
menC
menB
menH
menD
menF
rbn
nuoN
nuoM
nuoL
nuoK
nuoJ
nuoI
nuoH
nuoG
nuoF
nuoE
nuoC
nuoB
nuoA
lrhA
alaA
yfbR
yfbT
ackA
pta
folX
hisP
hisM
hisQ
hisJ
argT
folC
accD
fabB
fadJ
fadI
fadL
yfdR
dsdA
yfdE
oxc
frc
lpxP
alaC
glk
mntH
nupC
xapB
xapA
cysK
crr
murQ
talA
nudK
upp
rnlA
lhgO
gabP
alaE
proV
kduD
xdhA
xdhB
ygfQ
uacT
visC
serA
argP
fbaA
pgk
epd
yggF
tktA
speB
metK
galP
gshB
rdgB
ansB
mltC
nupG
speC
glcA
glcB
glcF
glcE
glcD
pitB
gss
yghZ
yghA
metC
yqhD
dkgA
plsC
mdaB
cpdA
nudF
tolC
zupT
ribB
rfaE
ygiF
folB
ttdA
ttdB
patA
sstT
uxaA
uxaC
exuT
tdcG
tdcD
tdcC
tdcB
garK
garR
garL
kbaZ
kbaY
lptC
lptB
nanE
nanT
nanA
argR
pabA
ppiA
nirD
nirC
cysG
rpe
yrfG
feoB
malP
livH
acpT
nikA
eptB
ghrB
xylF
sgbU
sgbE
lldP
waaF
waaC
waaU
waaZ
waaQ
waaA
dnaA
tnaB
yieF
rbsD
ilvG_1
ilvG_2
ubiE
fadB
rhaA
rhaB
rhaT
fieF
aceB
metH
alsE
alsB
rpiB
phnO
lysU
yjdL
cadA
cadB
dcuA
aspA
yjeH
epmB
frdD
frdC
frdB
frdA
orn
yjeF
miaA
rnr
aidB
ulaD
ulaE
ulaF
fklB
cycA
ytfG
msrA
fbp
mpl
nrdG
nrdD
treC
mgtA
argI
pepA
lptF
lptG
idnO
idnD
idnK
ahr
yjhG
yjhH
nanM
nanC
gntP
uxuA
uxuB
mdtM
mdoB
bglJ
yjjG
deoC
deoA
deoB

### Sheet: Remaining non-essential genes
This table contains the remaining non-essential genes (not removed in EMine-737) modeled by the WCM
Gene name
thrA
talB
yaaH
nhaA
ribF
fkpB
ispH
rihC
kefF
kefC
folA
apaH
pdxA
surA
lptD
araD
araA
araB
araC
setA
leuB
leuO
ilvI
ilvH
murE
murF
mraY
murD
ftsW
murG
murC
ddlB
lpxC
coaE
guaC
nadC
aroP
aceE
aceF
lpd
acnB
cueO
hpt
can
panC
panB
folK
hemL
clcA
mtn
dgt
dxr
ispU
lpxD
lpxA
rnhB
accA
ldcC
tilS
metQ
metI
metN
gmhB
dkgB
gloB
rnhA
fadE
lpcA
pepD
gpt
phoE
yagE
yagF
argF
betA
betB
betT
yahK
tcy
prpC
prpD
prpE
codA
cynT
lacA
lacY
lacZ
mhpD
mhpF
mhpE
frmB
frmA
hemB
sbmA
ddlA
aroL
citC
lipA
nadD
rihA
gltL
gltJ
gltI
miaB
ubiF
asnB
nagD
nagA
speF
kdpA
kdpF
dtpD
gltA
sdhC
sdhD
sdhA
sdhB
sucA
sucB
sucC
sucD
cydA
cydB
ybgT
tolB
nadA
aroG
galK
ybhA
pgl
bioA
bioB
bioF
bioC
bioD
mgsA
appC
appB
appA
etk
etp
wrbA
rutG
putA
putP
efeB
pgaB
ghrA
clsC
lpxL
rne
fabH
fabD
fabF
pabC
tmk
ptsG
ndh
potD
potA
icd
nhaB
dadA
dadX
emtA
dhaM
dhaK
prs
ispE
hemA
prmC
kdsA
narL
narK
hns
tdk
oppA
ddpX
gadC
lsrK
lsrA
lsrC
lsrG
uxaB
ydeA
eamA
ydfG
speG
mdtI
mdtJ
tqsA
pntB
pntA
folM
fumC
fumA
manA
hdhA
malY
pdxY
pdxH
sodC
gloA
rnt
ribC
pykF
sufS
menI
ydiB
ydiF
ydiO
fadK
ppsA
aroH
btuE
ihfA
nadE
astE
astB
astD
astA
astC
gdhA
ansA
pncA
msrB
gapA
yeaE
yeaG
leuE
dmlA
rnd
fadD
pabB
manX
manY
manZ
mntP
msrC
pphA
purT
eda
edd
zwf
pykA
znuC
znuB
cheR
otsA
otsB
araH
tyrP
pgsA
yecC
yecS
dcyD
fliY
amn
plaP
ugd
gnd
pdxK
cysM
cysP
yfeX
hemF
eutC
eutB
eutD
maeB
tktB
uraA
purN
ppk
guaB
ispG
pepB
iscS
glyA
mltF
tadA
pgpC
acpS
pdxJ
rnc
nadB
eamB
pssA
aroF
trmD
nadK
gabD
gabT
nrdE
nrdF
proW
proX
ygaZ
ygaH
luxS
gshA
pncC
mltB
srlD
gutQ
hypF
hycG
hycF
hycE
hycD
hycC
hycB
pphB
surE
truD
ispF
ispD
eno
mazG
relA
truC
sdaC
sdaB
fucO
fucA
fucP
fucI
fucK
fucU
csdA
tcdA
mltA
thyA
aas
araE
xdhC
guaD
idi
gcvP
gcvT
ubiH
fau
rpiA
scpA
scpB
scpC
rsmI
yhbO
mtr
pnp
truB
glmM
folP
ispB
murA
kdsD
kdsC
lptA
gltB
gltD
nanK
mdh
rng
yhdE
yhdH
accC
fis
aroE
def
fmt
fkpA
slyD
kefB
crp
argD
nirB
frlB
frlC
frlD
aroK
pck
bioH
malQ
glpE
glpD
glgC
gntK
ugpQ
ugpC
ugpE
ugpA
ugpB
livF
livG
livM
livK
livJ
zntA
nikB
nikC
nikD
nikE
pitA
dtpB
gor
arsB
arsC
gadA
treF
kdgK
dctA
dppF
dppD
dppC
dppB
dppA
bisC
xylB
xylA
xylG
xylH
avtA
yiaK
lyxK
sgbH
aldB
yiaY
mtlD
lldD
gpmM
yibQ
tdh
kbl
rfaD
waaY
waaJ
waaI
waaB
waaP
waaG
coaD
dfp
dut
rph
spoT
xanP
nepI
ade
ilvN
ilvB
dgoA
yidA
rnpA
tnaA
bglF
pstB
pstA
pstC
pstS
glmS
glmU
asnA
kup
rbsK
ilvM
ilvA
ppiC
gpp
rhlB
rffE
rffG
rffH
rffA
hemD
hemC
cyaA
yigB
corA
rhtC
pldB
yigL
metE
udp
ubiD
fre
fadA
trkH
hemG
rdoA
polA
hemN
yihS
yihU
yihV
yihX
fdoI
fdoH
fdoG
rhaM
rhaD
pfkA
sbp
cdh
tpiA
fpr
glpX
glpK
glpF
menA
cytR
metJ
metL
katG
yijE
gldA
ppc
sthA
murI
murB
birA
coaA
thiH
thiG
thiF
thiE
thiC
hemE
aceA
yjbB
lysC
pgi
xylE
ubiC
ubiA
plsB
dgkA
lexA
qor
alr
tyrB
aphA
yjcD
acs
gltP
fdhF
alsK
alsC
alsA
phnN
phnE_1
phnD
phnC
proP
basR
adiA
fumB
dcuB
dcuR
deoD
lplA
serB
nadR
trpR
yjjX
arcA
arcA
