## Supplementary tables for "Accelerated design of *Escherichia coli* reduced genomes using a whole-cell model and machine learning": Table SE7.xlsx

### Sheet: GO terms
	All the GO terms that contained genes included in EMine-737 and in MS56. The table contains columns corresponding to the GO term ID (GO), a short description of the term (term), the class that the term belongs to (class), the p-value (p), the number of genes from our study that correspond to that GO term (n_genes), the total number of genes in our study included in the analysis (n_study), the num…
	GO	term	class	p	n_genes	n_study	n_go	study_genes	per
121	GO:0015934	large ribosomal subunit	cellular_component	4.580266942648103e-09	10	684	10	['rplN', 'rplA', 'rplV', 'rplL', 'rplJ', 'rplD', 'rplB', 'rpmD', 'rplO', 'rpmF']	1.0
153	GO:0070180	large ribosomal subunit rRNA binding	molecular_function	4.580266942648103e-09	10	684	10	['rplT', 'rplN', 'rplX', 'rplK', 'rplV', 'rplJ', 'rplI', 'rplM', 'rplS', 'rplF']	1.0
120	GO:0015935	small ribosomal subunit	cellular_component	6.667602417591405e-10	11	684	11	['rpsB', 'rpsS', 'rpsL', 'rpsG', 'rpsJ', 'rpsM', 'rpsD', 'rpsE', 'rpsT', 'rpsN', 'rpsP']	1.0
3	GO:0000027	ribosomal large subunit assembly	biological_process	6.177869274878374e-15	17	684	17	['rplX', 'rplA', 'rplK', 'rpmA', 'rplQ', 'rplC', 'rplW', 'rplB', 'rpmG', 'rplY', 'rpmD', 'rplS', 'rpmF', 'rplF', 'rpmB', 'rplP', 'rpmC']	1.0
104	GO:0048473	D-methionine transport	biological_process	0.00319145027846874	3	684	3	['metN', 'metQ', 'metI']	1.0
133	GO:1990197	methionine-importing ABC transporter complex	cellular_component	0.00319145027846874	3	684	3	['metN', 'metQ', 'metI']	1.0
39	GO:0019544	arginine catabolic process to glutamate	biological_process	6.874855654946454e-05	5	684	5	['astC', 'astE', 'astB', 'astD', 'astA']	1.0
41	GO:0019545	arginine catabolic process to succinate	biological_process	6.874855654946454e-05	5	684	5	['astC', 'astE', 'astB', 'astD', 'astA']	1.0
99	GO:0006546	glycine catabolic process	biological_process	0.00319145027846874	3	684	3	['gcvP', 'gcvT', 'glyA']	1.0
12	GO:0009085	lysine biosynthetic process	biological_process	3.142402401689387e-08	9	684	9	['asd', 'dapA', 'dapF', 'lysA', 'lysC', 'argD', 'dapE', 'dapB', 'dapD']	1.0
96	GO:0019569	L-arabinose catabolic process to xylulose 5-phosphate	biological_process	0.00319145027846874	3	684	3	['araB', 'araD', 'araA']	1.0
61	GO:0009090	homoserine biosynthetic process	biological_process	0.0004687033943578199	4	684	4	['metL', 'lysC', 'thrA', 'asd']	1.0
101	GO:0019571	D-arabinose catabolic process	biological_process	0.00319145027846874	3	684	3	['fucA', 'fucI', 'fucK']	1.0
44	GO:0019568	arabinose catabolic process	biological_process	6.874855654946454e-05	5	684	5	['araB', 'araC', 'araD', 'fucA', 'araA']	1.0
95	GO:0015761	mannose transmembrane transport	biological_process	0.00319145027846874	3	684	3	['manZ', 'manY', 'manX']	1.0
59	GO:0098708	glucose import across plasma membrane	biological_process	0.0004687033943578199	4	684	4	['manZ', 'ptsG', 'manY', 'manX']	1.0
122	GO:0045259	proton-transporting ATP synthase complex	cellular_component	2.1531964385540304e-07	8	684	8	['atpA', 'atpG', 'atpD', 'atpC', 'atpF', 'atpB', 'atpE', 'atpH']	1.0
26	GO:0070814	hydrogen sulfide biosynthetic process	biological_process	1.0071255641226845e-05	6	684	6	['cysJ', 'cysD', 'cysN', 'cysC', 'cysH', 'cysI']	1.0
123	GO:0070069	cytochrome complex	cellular_component	6.874855654946454e-05	5	684	5	['cydB', 'cydX', 'appC', 'appB', 'cydA']	1.0
124	GO:0035796	ATP-binding cassette (ABC) transporter complex, transmembrane substrate-binding subunit-containing	cellular_component	6.874855654946454e-05	5	684	5	['cysU', 'cysP', 'cysA', 'sbp', 'cysW']	1.0
127	GO:1990061	bacterial degradosome	cellular_component	0.0004687033943578199	4	684	4	['eno', 'rne', 'rhlB', 'pnp']	1.0
128	GO:1902517	glycerol-3-phosphate-transporting ATPase complex	cellular_component	0.0004687033943578199	4	684	4	['ugpC', 'ugpB', 'ugpA', 'ugpE']	1.0
129	GO:0045281	succinate dehydrogenase complex	cellular_component	0.0004687033943578199	4	684	4	['sdhD', 'sdhC', 'sdhB', 'sdhA']	1.0
60	GO:0033014	tetrapyrrole biosynthetic process	biological_process	0.0004687033943578199	4	684	4	['hemB', 'hemA', 'hemL', 'hemC']	1.0
163	GO:0003984	acetolactate synthase activity	molecular_function	6.874855654946454e-05	5	684	5	['ilvH', 'ilvM', 'ilvB', 'ilvN', 'ilvI']	1.0
45	GO:0006119	oxidative phosphorylation	biological_process	6.874855654946454e-05	5	684	5	['cydB', 'cydX', 'appC', 'appB', 'cydA']	1.0
40	GO:0009165	nucleotide biosynthetic process	biological_process	6.874855654946454e-05	5	684	5	['nadD', 'adk', 'thyA', 'prs', 'tmk']	1.0
42	GO:0034628	'de novo' NAD biosynthetic process from aspartate	biological_process	6.874855654946454e-05	5	684	5	['nadD', 'nadE', 'nadC', 'nadA', 'nadB']	1.0
119	GO:0043229	intracellular organelle	cellular_component	9.693878649900663e-11	12	684	12	['rplU', 'rpsS', 'rpsO', 'rpmG', 'rpsF', 'rpsE', 'rplM', 'rpsN', 'rpsH', 'rplR', 'rpmJ', 'rpsP']	1.0
91	GO:1903692	methionine import across plasma membrane	biological_process	0.00319145027846874	3	684	3	['metN', 'metQ', 'metI']	1.0
98	GO:0015937	coenzyme A biosynthetic process	biological_process	0.00319145027846874	3	684	3	['coaD', 'coaE', 'coaA']	1.0
103	GO:0042816	vitamin B6 metabolic process	biological_process	0.00319145027846874	3	684	3	['pdxK', 'pdxY', 'pdxH']	1.0
102	GO:0015848	spermidine transport	biological_process	0.00319145027846874	3	684	3	['potD', 'mdtJ', 'mdtI']	1.0
5	GO:0009423	chorismate biosynthetic process	biological_process	6.667602417591405e-10	11	684	11	['aroE', 'aroD', 'aroA', 'aroG', 'aroL', 'aroF', 'aroK', 'aroH', 'aroB', 'ydiB', 'aroC']	1.0
100	GO:0001407	glycerophosphodiester transmembrane transport	biological_process	0.00319145027846874	3	684	3	['ugpC', 'ugpB', 'ugpA']	1.0
171	GO:0004359	glutaminase activity	molecular_function	0.0004687033943578199	4	684	4	['hisH', 'carA', 'nadE', 'pyrG']	1.0
11	GO:0006782	protoporphyrinogen IX biosynthetic process	biological_process	3.142402401689387e-08	9	684	9	['hemN', 'hemG', 'hemL', 'hemD', 'hemC', 'hemE', 'hemA', 'hemB', 'hemF']	1.0
92	GO:0019676	ammonia assimilation cycle	biological_process	0.00319145027846874	3	684	3	['glnA', 'gltD', 'gltB']	1.0
97	GO:0006163	purine nucleotide metabolic process	biological_process	0.00319145027846874	3	684	3	['guaC', 'ndk', 'gmk']	1.0
94	GO:0006571	tyrosine biosynthetic process	biological_process	0.00319145027846874	3	684	3	['pheA', 'tyrB', 'tyrA']	1.0
17	GO:0042777	proton motive force-driven plasma membrane ATP synthesis	biological_process	2.1531964385540304e-07	8	684	8	['atpA', 'atpG', 'atpD', 'atpC', 'atpF', 'atpB', 'atpE', 'atpH']	1.0
18	GO:0044205	'de novo' UMP biosynthetic process	biological_process	1.473524239264523e-06	7	684	7	['carA', 'carB', 'pyrF', 'pyrD', 'pyrC', 'pyrE', 'pyrB']	1.0
93	GO:0006537	glutamate biosynthetic process	biological_process	0.00319145027846874	3	684	3	['gdhA', 'gltD', 'gltB']	1.0
43	GO:0019877	diaminopimelate biosynthetic process	biological_process	6.874855654946454e-05	5	684	5	['asd', 'dapA', 'dapE', 'dapB', 'dapD']	1.0
0	GO:0002181	cytoplasmic translation	biological_process	9.543434985758106e-45	54	684	55	['rplT', 'rpsA', 'rplA', 'rplK', 'rpsL', 'rpsG', 'rpsI', 'rplL', 'rplJ', 'rpmG', 'rplS', 'rpsP', 'rpsB', 'rpmA', 'rpmI', 'rplU', 'rplQ', 'rpmE', 'rpmF', 'rpsM', 'rpsK', 'rpsD', 'rplY', 'rpsE', 'rpmD', 'rplO', 'rplE', 'rpsN', 'rpsH', 'rplF', 'rplR', 'rpmJ', 'rplP', 'rpmC', 'rpsQ', 'rplN', 'rplX', 'rpsS', 'rplV', 'rpsO', 'rpsC', 'rpsJ', 'rplC', 'rplD', 'rplW', 'rplB', 'rplI', 'rpsR', 'rpsF', 'rplM'…	0.9818181818181818
117	GO:0022625	cytosolic large ribosomal subunit	cellular_component	5.4704498735829104e-27	33	684	34	['rplT', 'rplA', 'rplK', 'rplL', 'rplJ', 'rpmG', 'rplS', 'rpmA', 'rpmI', 'rplU', 'rplQ', 'rpmE', 'rplY', 'rpmD', 'rplO', 'rplE', 'rplF', 'rplR', 'rpmJ', 'rplP', 'rpmC', 'rplN', 'rplX', 'rplV', 'rplC', 'rplD', 'rplW', 'rplB', 'rplI', 'rplM', 'rpmH', 'rpmF', 'rpmB']	0.9705882352941176
138	GO:0003735	structural constituent of ribosome	molecular_function	3.7996122034309853e-42	54	684	57	['rplT', 'rpsA', 'rplA', 'rplK', 'rpsL', 'rpsG', 'rpsI', 'rplL', 'rplJ', 'rpmG', 'rplS', 'rpsP', 'rpsB', 'rpmA', 'rpmI', 'rplU', 'rplQ', 'rpmE', 'rpmF', 'rpsM', 'rpsK', 'rpsD', 'rplY', 'rpsE', 'rpmD', 'rplO', 'rplE', 'rpsN', 'rpsH', 'rplF', 'rplR', 'rpmJ', 'rplP', 'rpmC', 'rpsQ', 'rplN', 'rplX', 'rpsS', 'rplV', 'rpsO', 'rpsC', 'rpsJ', 'rplC', 'rplD', 'rplW', 'rplB', 'rplI', 'rpsR', 'rpsF', 'rplM'…	0.9473684210526315
4	GO:0006418	tRNA aminoacylation for protein translation	biological_process	2.6479789026044234e-11	14	684	15	['leuS', 'lysS', 'thrS', 'aspS', 'valS', 'metG', 'argS', 'asnS', 'cysS', 'tyrS', 'trpS', 'ileS', 'gltX', 'glnS']	0.9333333333333333
115	GO:1990904	ribonucleoprotein complex	cellular_component	4.765981183849338e-41	54	684	58	['rplT', 'rpsA', 'rplA', 'rplK', 'rpsL', 'rpsG', 'rpsI', 'rplL', 'rplJ', 'rpmG', 'rplS', 'rpsP', 'rpsB', 'rpmA', 'rpmI', 'rplU', 'rplQ', 'rpmE', 'rpmF', 'rpsM', 'rpsK', 'rpsD', 'rplY', 'rpsE', 'rpmD', 'rplO', 'rplE', 'rpsN', 'rpsH', 'rplF', 'rplR', 'rpmJ', 'rplP', 'rpmC', 'rpsQ', 'rplN', 'rplX', 'rpsS', 'rplV', 'rpsO', 'rpsC', 'rpsJ', 'rplC', 'rplD', 'rplW', 'rplB', 'rplI', 'rpsR', 'rpsF', 'rplM'…	0.9310344827586207
10	GO:0006189	'de novo' IMP biosynthetic process	biological_process	6.934796249620615e-09	11	684	12	['purT', 'purK', 'purE', 'purF', 'purB', 'purC', 'purL', 'purH', 'purD', 'purN', 'purM']	0.9166666666666666
144	GO:0004812	aminoacyl-tRNA ligase activity	molecular_function	7.835727604831097e-17	22	684	24	['asnS', 'argS', 'cysS', 'glnS', 'leuS', 'lysS', 'hisS', 'thrS', 'pheS', 'valS', 'trpS', 'aspS', 'metG', 'gltX', 'serS', 'pheT', 'alaS', 'glyQ', 'glyS', 'tyrS', 'ileS', 'proS']	0.9166666666666666
9	GO:0009089	lysine biosynthetic process via diaminopimelate	biological_process	6.934796249620615e-09	11	684	12	['asd', 'dapA', 'thrA', 'dapF', 'metL', 'lysA', 'lysC', 'argD', 'dapE', 'dapB', 'dapD']	0.9166666666666666
116	GO:0005840	ribosome	cellular_component	4.864838851492949e-40	54	684	59	['rplT', 'rpsA', 'rplA', 'rplK', 'rpsL', 'rpsG', 'rpsI', 'rplL', 'rplJ', 'rpmG', 'rplS', 'rpsP', 'rpsB', 'rpmA', 'rpmI', 'rplU', 'rplQ', 'rpmE', 'rpmF', 'rpsM', 'rpsK', 'rpsD', 'rplY', 'rpsE', 'rpmD', 'rplO', 'rplE', 'rpsN', 'rpsH', 'rplF', 'rplR', 'rpmJ', 'rplP', 'rpmC', 'rpsQ', 'rplN', 'rplX', 'rpsS', 'rplV', 'rpsO', 'rpsC', 'rpsJ', 'rplC', 'rplD', 'rplW', 'rplB', 'rplI', 'rpsR', 'rpsF', 'rplM'…	0.9152542372881356
15	GO:0006221	pyrimidine nucleotide biosynthetic process	biological_process	4.371533395153773e-08	10	684	11	['carA', 'pyrC', 'pyrG', 'carB', 'pyrE', 'pyrF', 'pyrD', 'pyrI', 'pyrH', 'pyrB']	0.9090909090909091
19	GO:0015986	proton motive force-driven ATP synthesis	biological_process	1.686484602563476e-06	8	684	9	['atpA', 'atpG', 'atpD', 'atpC', 'atpF', 'atpB', 'atpE', 'atpH']	0.8888888888888888
158	GO:0046933	proton-transporting ATP synthase activity, rotational mechanism	molecular_function	1.686484602563476e-06	8	684	9	['atpA', 'atpG', 'atpD', 'atpC', 'atpF', 'atpB', 'atpE', 'atpH']	0.8888888888888888
20	GO:0006754	ATP biosynthetic process	biological_process	1.686484602563476e-06	8	684	9	['atpA', 'atpG', 'atpD', 'atpC', 'atpF', 'atpB', 'atpE', 'atpH']	0.8888888888888888
118	GO:0022627	cytosolic small ribosomal subunit	cellular_component	3.4557759626679945e-15	21	684	24	['rpsA', 'rpsL', 'rpsG', 'rpsI', 'rpsP', 'rpsB', 'rpsM', 'rpsK', 'rpsD', 'rpsE', 'rpsN', 'rpsH', 'rpsQ', 'rpsS', 'rpsO', 'rpsC', 'rpsJ', 'rpsR', 'rpsF', 'rpsT', 'rpsU']	875
27	GO:0009102	biotin biosynthetic process	biological_process	1.0280956407128363e-05	7	684	8	['bioA', 'bioF', 'bioC', 'fabG', 'bioH', 'birA', 'bioB']	875
159	GO:0046961	proton-transporting ATPase activity, rotational mechanism	molecular_function	1.0280956407128363e-05	7	684	8	['atpA', 'atpG', 'atpD', 'atpF', 'atpB', 'atpE', 'atpH']	875
28	GO:0019363	pyridine nucleotide biosynthetic process	biological_process	1.0280956407128363e-05	7	684	8	['nadD', 'pncC', 'pncA', 'nadC', 'nadA', 'nadB', 'nadR']	875
7	GO:0009073	aromatic amino acid family biosynthetic process	biological_process	1.1068197571560282e-09	13	684	15	['aroE', 'aroD', 'aroA', 'aroG', 'aroL', 'aroF', 'aroK', 'tyrB', 'aroH', 'aroB', 'ydiB', 'trpA', 'aroC']	0.8666666666666667
36	GO:0006004	fucose metabolic process	biological_process	6.165764405300076e-05	6	684	7	['fucK', 'fucO', 'fucU', 'fucA', 'fucI', 'fucP']	0.8571428571428571
34	GO:0016114	terpenoid biosynthetic process	biological_process	6.165764405300076e-05	6	684	7	['ispF', 'ispH', 'ispD', 'ispE', 'ispG', 'dxr']	0.8571428571428571
35	GO:0019288	isopentenyl diphosphate biosynthetic process, methylerythritol 4-phosphate pathway	biological_process	6.165764405300076e-05	6	684	7	['ispF', 'ispH', 'ispD', 'ispE', 'ispG', 'dxr']	0.8571428571428571
162	GO:0070181	small ribosomal subunit rRNA binding	molecular_function	6.165764405300076e-05	6	684	7	['rpsQ', 'rpsO', 'rpsK', 'rpsR', 'rpsF', 'rpsT']	0.8571428571428571
37	GO:0000103	sulfate assimilation	biological_process	6.165764405300076e-05	6	684	7	['cysJ', 'cysD', 'cysN', 'cysC', 'cysQ', 'cysI']	0.8571428571428571
14	GO:0006541	glutamine metabolic process	biological_process	3.9074056073854173e-08	11	684	13	['carA', 'asnB', 'pyrG', 'guaA', 'carB', 'purF', 'gltB', 'hisH', 'glmS', 'purL', 'pyrB']	0.8461538461538461
126	GO:0045261	proton-transporting ATP synthase complex, catalytic core F(1)	cellular_component	0.000362135061090653	5	684	6	['atpA', 'atpG', 'atpD', 'atpC', 'atpH']	0.8333333333333334
170	GO:0016830	carbon-carbon lyase activity	molecular_function	0.000362135061090653	5	684	6	['thiC', 'trpC', 'rhaD', 'fucA', 'lysA']	0.8333333333333334
169	GO:0016208	AMP binding	molecular_function	0.000362135061090653	5	684	6	['glgC', 'adk', 'acs', 'pfkA', 'pykA']	0.8333333333333334
125	GO:0005948	acetolactate synthase complex	cellular_component	0.000362135061090653	5	684	6	['ilvH', 'ilvM', 'ilvB', 'ilvN', 'ilvI']	0.8333333333333334
57	GO:0009088	threonine biosynthetic process	biological_process	0.000362135061090653	5	684	6	['asd', 'thrB', 'thrA', 'thrC', 'metL']	0.8333333333333334
56	GO:0015823	phenylalanine transport	biological_process	0.000362135061090653	5	684	6	['aroP', 'livF', 'livK', 'livM', 'livG']	0.8333333333333334
55	GO:0042355	L-fucose catabolic process	biological_process	0.000362135061090653	5	684	6	['fucK', 'fucO', 'fucA', 'fucI', 'lldD']	0.8333333333333334
54	GO:0051454	intracellular pH elevation	biological_process	0.000362135061090653	5	684	6	['kefC', 'gadC', 'gadA', 'adiA', 'kefF']	0.8333333333333334
53	GO:0015709	thiosulfate transport	biological_process	0.000362135061090653	5	684	6	['cysU', 'cysP', 'cysA', 'sbp', 'cysW']	0.8333333333333334
6	GO:0006164	purine nucleotide biosynthetic process	biological_process	8.980236750184932e-10	14	684	17	['purT', 'purK', 'purE', 'guaB', 'purF', 'purB', 'purC', 'prs', 'purL', 'purA', 'purD', 'purH', 'purN', 'purM']	0.8235294117647058
81	GO:0042732	D-xylose metabolic process	biological_process	0.002068522745591242	4	684	5	['xylA', 'xylH', 'xylB', 'xylG']	0.8
25	GO:0000105	histidine biosynthetic process	biological_process	7.340351662076956e-06	8	684	10	['hisD', 'hisH', 'hisI', 'hisF', 'hisG', 'hisC', 'hisB', 'hisA']	0.8
80	GO:0015794	glycerol-3-phosphate transmembrane transport	biological_process	0.002068522745591242	4	684	5	['ugpC', 'ugpB', 'ugpA', 'ugpE']	0.8
79	GO:0019856	pyrimidine nucleobase biosynthetic process	biological_process	0.002068522745591242	4	684	5	['carA', 'pyrC', 'pyrG', 'carB']	0.8
78	GO:0019317	fucose catabolic process	biological_process	0.002068522745591242	4	684	5	['fucO', 'fucA', 'fucI', 'fucK']	0.8
77	GO:0098716	nickel cation import across plasma membrane	biological_process	0.002068522745591242	4	684	5	['nikB', 'nikE', 'nikD', 'nikC']	0.8
33	GO:0006207	'de novo' pyrimidine nucleobase biosynthetic process	biological_process	4.036160772310548e-05	7	684	9	['carA', 'pyrC', 'pyrF', 'pyrD', 'pyrI', 'pyrE', 'pyrB']	0.7777777777777778
50	GO:0009435	NAD biosynthetic process	biological_process	0.00021578770699061796	6	684	8	['nadD', 'nadE', 'nadC', 'nadA', 'nadB', 'nadR']	0.75
49	GO:0009098	leucine biosynthetic process	biological_process	0.00021578770699061796	6	684	8	['leuA', 'leuD', 'tyrB', 'leuC', 'ilvE', 'leuB']	0.75
48	GO:0106074	aminoacyl-tRNA metabolism involved in translational fidelity	biological_process	0.00021578770699061796	6	684	8	['alaS', 'leuS', 'thrS', 'valS', 'ileS', 'proS']	0.75
166	GO:0048027	mRNA 5'-UTR binding	molecular_function	0.00021578770699061796	6	684	8	['rplD', 'thrS', 'rpsD', 'rpsR', 'rpsF', 'rplM']	0.75
165	GO:0002161	aminoacyl-tRNA editing activity	molecular_function	0.00021578770699061796	6	684	8	['alaS', 'leuS', 'thrS', 'valS', 'ileS', 'proS']	0.75
2	GO:0008652	amino acid biosynthetic process	biological_process	1.7461794355861023e-19	34	684	46	['asnB', 'carB', 'aroL', 'aroF', 'aroK', 'ydiB', 'cysI', 'aroD', 'serB', 'aroH', 'ilvD', 'ilvM', 'ilvE', 'ilvI', 'ilvC', 'aroE', 'ilvH', 'aroA', 'aroG', 'glyA', 'hisI', 'tyrB', 'hisF', 'ilvB', 'aroB', 'ilvN', 'hisA', 'hisD', 'hisH', 'hisG', 'hisC', 'hisB', 'dapB', 'aroC']	0.7391304347826086
1	GO:0006412	translation	biological_process	3.2336947367516647e-44	79	684	107	['rplT', 'rpmA', 'thrS', 'pheS', 'valS', 'fmt', 'def', 'rplQ', 'rpsM', 'rpsK', 'rpsD', 'rpsE', 'rpmD', 'rplO', 'rplE', 'rpsN', 'rpsH', 'rplF', 'rplR', 'rpmJ', 'rplP', 'rpmC', 'rpsQ', 'rplN', 'rplX', 'rpsS', 'rplV', 'rpsC', 'rpsJ', 'rplC', 'rplD', 'rplW', 'rplB', 'rplM', 'tyrS', 'rpsT', 'ileS', 'rpsL', 'rpsG', 'rpmG', 'glnS', 'rpsB', 'lysS', 'rpmI', 'trpS', 'rpmE', 'aspS', 'gltX', 'pheT', 'rpmB', …	0.7383177570093458
31	GO:0008299	isoprenoid biosynthetic process	biological_process	2.343494514898575e-05	8	684	11	['ispF', 'ispB', 'ispH', 'ispD', 'ispE', 'ispG', 'dxr', 'idi']	0.7272727272727273
32	GO:0009099	valine biosynthetic process	biological_process	2.343494514898575e-05	8	684	11	['ilvH', 'ilvN', 'ilvD', 'ilvE', 'ilvM', 'ilvB', 'ilvI', 'ilvC']	0.7272727272727273
140	GO:0019843	rRNA binding	molecular_function	1.784492570009729e-23	43	684	60	['rplT', 'rplA', 'rplK', 'rpsL', 'rpsG', 'rplJ', 'rplS', 'rng', 'rpmA', 'rplU', 'rpmE', 'rpsM', 'rpsK', 'rpsD', 'rplY', 'rpsE', 'rplO', 'rplE', 'rnc', 'rpsH', 'rplF', 'rpsN', 'rplR', 'rplP', 'rpmC', 'rpsQ', 'rplN', 'rplX', 'rpsS', 'rplV', 'rpsO', 'rpsC', 'rne', 'rplC', 'rplD', 'rplW', 'rplB', 'rplI', 'rpsR', 'rpsF', 'rpsT', 'rpsU', 'rpmB']	0.7166666666666667
21	GO:0019646	aerobic electron transport chain	biological_process	2.601124545508987e-06	10	684	14	['cydB', 'sdhC', 'cydX', 'ndh', 'sdhD', 'appC', 'sdhB', 'sdhA', 'appB', 'cydA']	0.7142857142857143
22	GO:0006526	arginine biosynthetic process	biological_process	2.601124545508987e-06	10	684	14	['carA', 'argG', 'argC', 'argE', 'carB', 'argH', 'argB', 'astC', 'argD', 'argA']	0.7142857142857143
68	GO:0015803	branched-chain amino acid transport	biological_process	0.0011133286036847838	5	684	7	['livJ', 'livF', 'livK', 'livM', 'livG']	0.7142857142857143
69	GO:1902358	sulfate transmembrane transport	biological_process	0.0011133286036847838	5	684	7	['cysU', 'cysP', 'cysA', 'sbp', 'cysW']	0.7142857142857143
70	GO:0006527	arginine catabolic process	biological_process	0.0011133286036847838	5	684	7	['astC', 'astB', 'astD', 'astA', 'adiA']	0.7142857142857143
13	GO:0000028	ribosomal small subunit assembly	biological_process	3.3140909770684454e-08	14	684	20	['rpsA', 'rpsQ', 'rpsB', 'rpsS', 'rpsO', 'rpsC', 'rpsG', 'rpsN', 'rpsD', 'rpsE', 'rpsT', 'rpsU', 'rpsH', 'rpsP']	0.7
150	GO:0050661	NADP binding	molecular_function	4.3086076421762135e-10	18	684	26	['aroE', 'pntB', 'zwf', 'asd', 'pntA', 'gabD', 'gapA', 'thrA', 'fabG', 'gor', 'metL', 'hemA', 'yihU', 'folA', 'dapB', 'nirB', 'ilvC', 'cysI']	0.6923076923076923
29	GO:0009082	branched-chain amino acid biosynthetic process	biological_process	1.2817932340882113e-05	9	684	13	['ilvH', 'ilvN', 'ilvD', 'ilvE', 'ilvM', 'ilvB', 'ilvI', 'ilvC', 'ilvA']	0.6923076923076923
23	GO:0009097	isoleucine biosynthetic process	biological_process	6.7753067187159006e-06	10	684	15	['ilvH', 'asd', 'ilvN', 'ilvD', 'ilvE', 'ilvM', 'ilvB', 'ilvI', 'ilvC', 'ilvA']	0.6666666666666666
132	GO:1903103	potassium:proton antiporter complex	cellular_component	0.002609230098175059	5	684	8	['kefC', 'kefB', 'kdpF', 'kdpA', 'kefF']	625
86	GO:0006796	phosphate-containing compound metabolic process	biological_process	0.002609230098175059	5	684	8	['rbsK', 'ppa', 'glpD', 'lpxC', 'yihV']	625
90	GO:1903785	L-valine transmembrane transport	biological_process	0.002609230098175059	5	684	8	['ygaZ', 'ygaH', 'livF', 'livM', 'livG']	625
89	GO:0042450	arginine biosynthetic process via ornithine	biological_process	0.002609230098175059	5	684	8	['gabT', 'argH', 'argB', 'astC', 'argD']	625
88	GO:0035351	heme transmembrane transport	biological_process	0.002609230098175059	5	684	8	['dppC', 'dppD', 'dppF', 'dppA', 'dppB']	625
87	GO:0006783	heme biosynthetic process	biological_process	0.002609230098175059	5	684	8	['hemG', 'hemC', 'hemE', 'hemB', 'hemF']	625
85	GO:0008272	sulfate transport	biological_process	0.002609230098175059	5	684	8	['cysU', 'cysP', 'cysA', 'sbp', 'cysW']	625
47	GO:0006779	porphyrin-containing compound biosynthetic process	biological_process	0.00013869323619375884	8	684	13	['hemN', 'hemG', 'hemL', 'hemD', 'hemC', 'hemE', 'hemA', 'hemF']	0.6153846153846154
38	GO:0006096	glycolytic process	biological_process	6.785750585331049e-05	9	684	15	['pykF', 'eno', 'gapA', 'mdh', 'pgi', 'tpiA', 'aceF', 'pfkA', 'pykA']	0.6
72	GO:0006525	arginine metabolic process	biological_process	0.0012404829560158494	6	684	10	['astC', 'astE', 'astB', 'astD', 'astA', 'argD']	0.6
73	GO:0009372	quorum sensing	biological_process	0.0012404829560158494	6	684	10	['luxS', 'zwf', 'lsrA', 'lsrK', 'lsrC', 'tqsA']	0.6
143	GO:0016874	ligase activity	molecular_function	3.308386091689474e-17	40	684	68	['purK', 'nadE', 'asnB', 'guaA', 'carB', 'argG', 'purC', 'glnA', 'ddlB', 'murE', 'fadD', 'purD', 'cysS', 'purM', 'sucC', 'carA', 'asnA', 'ddlA', 'sucD', 'fadK', 'kbl', 'lysS', 'murF', 'accC', 'murD', 'panC', 'purT', 'hypF', 'pyrG', 'citC', 'purA', 'purL', 'tcdA', 'acs', 'lplA', 'murC', 'gshA', 'aas', 'birA', 'tilS']	0.5882352941176471
16	GO:0006099	tricarboxylic acid cycle	biological_process	5.545766119964858e-08	17	684	29	['acnB', 'sucC', 'fumB', 'sucD', 'sdhC', 'aceA', 'icd', 'fumC', 'ppc', 'fumA', 'sdhD', 'gltA', 'mdh', 'sdhB', 'sucA', 'sdhA', 'sucB']	0.5862068965517241
63	GO:0006790	sulfur compound metabolic process	biological_process	0.0005907630696424268	7	684	12	['cysP', 'sufS', 'cysD', 'cysN', 'cysQ', 'sbp', 'cysH']	0.5833333333333334
52	GO:0009086	methionine biosynthetic process	biological_process	0.0002820066359553655	8	684	14	['metE', 'asd', 'thrA', 'metF', 'metL', 'metB', 'metJ', 'malY']	0.5714285714285714
46	GO:0006520	amino acid metabolic process	biological_process	0.00013493000559801593	9	684	16	['ansA', 'eutC', 'thrC', 'speF', 'gdhA', 'tyrB', 'ldcC', 'adiA', 'pyrB']	0.5625
82	GO:0035435	phosphate ion transmembrane transport	biological_process	0.0023908189108915712	6	684	11	['yjbB', 'pitA', 'pstS', 'pstC', 'pstA', 'pstB']	0.5454545454545454
83	GO:0006401	RNA catabolic process	biological_process	0.0023908189108915712	6	684	11	['rhlB', 'eno', 'rne', 'rnhA', 'rnhB', 'pnp']	0.5454545454545454
24	GO:0046835	carbohydrate phosphorylation	biological_process	7.197777179935055e-06	13	684	24	['araB', 'rbsK', 'xylB', 'fucK', 'kdgK', 'nanK', 'galK', 'frlD', 'waaY', 'dhaK', 'dhaM', 'waaP', 'yihV']	0.5416666666666666
71	GO:0019752	carboxylic acid metabolic process	biological_process	0.0011181778753325395	7	684	13	['aceA', 'aroL', 'pheA', 'tyrA', 'aroK', 'leuC', 'edd']	0.5384615384615384
62	GO:0006071	glycerol metabolic process	biological_process	0.0005267484989291429	8	684	15	['fucK', 'glpK', 'glpX', 'dhaK', 'ugpQ', 'gldA', 'glpD', 'glpE']	0.5333333333333333
152	GO:0000049	tRNA binding	molecular_function	5.612295160781654e-10	26	684	50	['rplA', 'rpsL', 'rpsG', 'rpsI', 'rpmG', 'rng', 'rpmA', 'lysS', 'thrS', 'pheS', 'rph', 'rpsM', 'metG', 'rplE', 'rpsN', 'gltX', 'rplP', 'rpsS', 'pheT', 'alaS', 'truB', 'rne', 'rpsJ', 'glyS', 'rnpA', 'ileS']	0.52
8	GO:0051289	protein homotetramerization	biological_process	4.240802249494167e-09	24	684	47	['gutQ', 'nagA', 'thrA', 'gmhA', 'yihU', 'kdsD', 'ydiF', 'guaB', 'nadR', 'betB', 'gpt', 'pfkA', 'hpt', 'can', 'pyrG', 'srlD', 'gldA', 'gabD', 'rihA', 'ansA', 'glgC', 'folM', 'ppc', 'rne']	0.5106382978723404
58	GO:0015949	nucleobase-containing small molecule interconversion	biological_process	0.00043429348717731404	9	684	18	['apaH', 'dgt', 'tmk', 'relA', 'pyrF', 'nrdE', 'purA', 'spoT', 'rihA']	0.5
149	GO:0030170	pyridoxal phosphate binding	molecular_function	3.2451361285575065e-10	29	684	59	['sufS', 'speF', 'malY', 'argD', 'adiA', 'kbl', 'thrC', 'gadA', 'iscS', 'ilvA', 'pdxK', 'gcvP', 'wecE', 'cysM', 'csdA', 'hemL', 'glyA', 'astC', 'metB', 'tyrB', 'alr', 'pabC', 'dadX', 'bioA', 'gabT', 'bioF', 'lysA', 'pdxH', 'hisC']	0.4915254237288136
167	GO:0008483	transaminase activity	molecular_function	0.0003422996615363973	10	684	21	['bioA', 'gabT', 'hemL', 'astC', 'glmS', 'tyrB', 'ilvE', 'hisC', 'argD', 'gcvT']	0.47619047619047616
66	GO:0035442	dipeptide transmembrane transport	biological_process	0.0007183554929767223	9	684	19	['dppC', 'dppD', 'dtpB', 'dtpD', 'nikB', 'nikC', 'dppF', 'dppA', 'dppB']	0.47368421052631576
131	GO:0009326	formate dehydrogenase complex	cellular_component	0.0007183554929767223	9	684	19	['hycD', 'hycB', 'hycE', 'hycF', 'fdoG', 'fdoH', 'hycC', 'hycG', 'fdoI']	0.47368421052631576
65	GO:0015944	formate oxidation	biological_process	0.0007183554929767223	9	684	19	['hycD', 'hycB', 'hycE', 'hycF', 'fdoG', 'fdoH', 'hycC', 'hycG', 'fdoI']	0.47368421052631576
175	GO:0071916	dipeptide transmembrane transporter activity	molecular_function	0.0007183554929767223	9	684	19	['dppC', 'dppD', 'dtpB', 'dtpD', 'nikB', 'nikC', 'dppF', 'dppA', 'dppB']	0.47368421052631576
106	GO:0006007	glucose catabolic process	biological_process	0.003203499653517711	7	684	15	['hycD', 'hycB', 'hycE', 'hycF', 'hycC', 'hycG', 'pfkA']	0.4666666666666667
105	GO:0042938	dipeptide transport	biological_process	0.003203499653517711	7	684	15	['dppC', 'dppD', 'dtpB', 'dtpD', 'dppF', 'dppA', 'dppB']	0.4666666666666667
172	GO:0016831	carboxy-lyase activity	molecular_function	0.0005456203422348413	10	684	22	['ubiD', 'trpC', 'scpB', 'hemE', 'pyrF', 'lysA', 'speF', 'ldcC', 'gadA', 'adiA']	0.45454545454545453
141	GO:0000287	magnesium ion binding	molecular_function	2.5064179504029684e-22	80	684	182	['pykF', 'ppa', 'aroK', 'glmU', 'yigL', 'ppsA', 'icd', 'ispD', 'pheS', 'valS', 'ilvD', 'folK', 'ilvI', 'ilvC', 'rffH', 'purF', 'prs', 'yigB', 'dmlA', 'murE', 'sucA', 'yihX', 'leuB', 'sucC', 'pabB', 'lysS', 'nadR', 'gpt', 'serB', 'yjjX', 'pfkA', 'purT', 'pdxK', 'menA', 'aceE', 'panB', 'galK', 'ybhA', 'otsB', 'pheT', 'glgC', 'ppc', 'ispU', 'gmhB', 'ugpQ', 'nadE', 'rpoC', 'thiE', 'rnhA', 'pdxA', 'id…	0.43956043956043955
74	GO:0006396	RNA processing	biological_process	0.0017336155491602682	9	684	21	['rng', 'rhlB', 'truB', 'eno', 'rne', 'rnt', 'rnpA', 'pnp', 'rnc']	0.42857142857142855
161	GO:0016779	nucleotidyltransferase activity	molecular_function	5.282572331811314e-05	15	684	35	['nadD', 'glgC', 'rpoC', 'rpoB', 'ribF', 'rffH', 'ispD', 'cysD', 'rpoA', 'cysN', 'thiF', 'glmU', 'pnp', 'coaD', 'dapD']	0.42857142857142855
160	GO:0051287	NAD binding	molecular_function	1.9128408313245035e-05	17	684	40	['hisD', 'maeB', 'hycE', 'icd', 'argC', 'asd', 'hdhA', 'ugd', 'fabG', 'dmlA', 'yihU', 'nadK', 'pdxA', 'dapB', 'gpsA', 'leuB', 'gapA']	425
30	GO:1902600	proton transmembrane transport	biological_process	2.1316523446042954e-05	20	684	52	['kefC', 'atpA', 'atpG', 'atpD', 'atpC', 'kefB', 'atpF', 'satP', 'setA', 'clcA', 'atpB', 'atpE', 'atpH', 'dtpB', 'dtpD', 'pitA', 'pntA', 'plaP', 'sthA', 'gltP']	0.38461538461538464
64	GO:0009058	biosynthetic process	biological_process	0.0006411066085042635	13	684	34	['fmt', 'murC', 'kbl', 'murF', 'thiH', 'citC', 'malY', 'murD', 'tyrB', 'trpE', 'murE', 'kdsA', 'bioB']	0.38235294117647056
51	GO:0009252	peptidoglycan biosynthetic process	biological_process	0.0002245224114963969	16	684	43	['ddlA', 'murA', 'murE', 'murC', 'ispU', 'glmM', 'murF', 'mraY', 'murG', 'ftsW', 'murI', 'ddlB', 'alr', 'glmU', 'murB', 'murD']	0.37209302325581395
84	GO:0006417	regulation of translation	biological_process	0.0024704193781152754	11	684	30	['acnB', 'ihfA', 'rplA', 'hns', 'rpsO', 'rplJ', 'thyA', 'rplD', 'thrS', 'rpsD', 'rpsH']	0.36666666666666664
156	GO:0016853	isomerase activity	molecular_function	1.2233905656786935e-07	34	684	93	['gutQ', 'pheA', 'fumA', 'dapF', 'gmhA', 'frlC', 'truD', 'araD', 'fucI', 'wecB', 'yihS', 'kdsD', 'lsrG', 'idi', 'purE', 'scpA', 'truC', 'tyrA', 'xylA', 'rhaM', 'fucU', 'pgi', 'araA', 'tpiA', 'manA', 'hemL', 'rpiA', 'alr', 'hisA', 'dadX', 'truB', 'glmM', 'trpC', 'murI']	0.3655913978494624
148	GO:0016829	lyase activity	molecular_function	1.1598931819519454e-10	53	684	148	['dapA', 'sufS', 'fumA', 'eno', 'thiC', 'pheA', 'thiH', 'malY', 'dgoA', 'trpA', 'purB', 'ispF', 'aroD', 'fumB', 'aceA', 'mgsA', 'cyaA', 'thrC', 'rhaD', 'leuC', 'ilvD', 'trpE', 'edd', 'sdaB', 'eda', 'ilvA', 'ubiC', 'can', 'mltA', 'cysM', 'csdA', 'rffG', 'scpB', 'fucA', 'hisF', 'mltF', 'pabC', 'aroB', 'acnB', 'luxS', 'fumC', 'ppc', 'leuD', 'hemD', 'eutC', 'argH', 'hisH', 'mltB', 'gloA', 'emtA', 'hi…	0.3581081081081081
67	GO:0008360	regulation of cell shape	biological_process	0.0007807989687742811	15	684	43	['ddlA', 'murA', 'murE', 'murC', 'ispU', 'murF', 'mraY', 'murG', 'ftsW', 'murI', 'ddlB', 'alr', 'glmU', 'murB', 'murD']	0.3488372093023256
173	GO:0030145	manganese ion binding	molecular_function	0.0005513816967487584	18	684	53	['ispF', 'hisD', 'hemF', 'maeB', 'ubiD', 'glpX', 'dgt', 'leuA', 'leuB', 'yhdE', 'nrdF', 'tdh', 'fucI', 'rnhB', 'araA', 'dxr', 'yihX', 'pepB']	0.33962264150943394
151	GO:0008270	zinc ion binding	molecular_function	5.606104408567154e-10	55	684	163	['gloB', 'rpoC', 'nagA', 'thiC', 'ppa', 'gmhA', 'araD', 'slyD', 'thiF', 'pdxA', 'cysS', 'pyrI', 'idi', 'ispF', 'rpsB', 'guaD', 'tdk', 'tdh', 'nanK', 'thrS', 'lpxC', 'hemB', 'sodC', 'can', 'pdxK', 'hypF', 'def', 'glpK', 'manA', 'rpmE', 'qorA', 'glyA', 'astE', 'fucA', 'metG', 'tadA', 'aroB', 'gldA', 'dapE', 'gltX', 'frmA', 'rpsQ', 'metE', 'hisD', 'alaS', 'argE', 'rne', 'rplB', 'gmhB', 'msrB', 'pepD…	0.3374233128834356
114	GO:0005737	cytoplasm	cellular_component	5.908780688232171e-60	305	684	913	['rplT', 'pykF', 'sufS', 'ppa', 'aroK', 'glmS', 'fucI', 'glmU', 'pyrI', 'trpA', 'pepB', 'pyrB', 'cysH', 'rng', 'asnA', 'rbsK', 'rpmA', 'icd', 'yhdE', 'cyaA', 'thrS', 'pheS', 'hemC', 'valS', 'accC', 'aroH', 'ppiC', 'ilvC', 'rhlB', 'rplQ', 'lipA', 'rpsM', 'rpsK', 'rpsD', 'rpoA', 'rpsE', 'rpmD', 'rplO', 'dadA', 'argA', 'rplE', 'rpsH', 'rplF', 'rpsN', 'rplR', 'rplP', 'rpmC', 'rpsQ', 'rplN', 'rplX', '…	0.33406352683461116
113	GO:0005829	cytosol	cellular_component	8.328887716456846e-65	333	684	1016	['pykF', 'menI', 'glmS', 'fucI', 'glmU', 'trpA', 'aroD', 'asnA', 'rbsK', 'ispD', 'thrS', 'pheS', 'ilvD', 'ilvE', 'ilvC', 'rhlB', 'rffH', 'dapE', 'metE', 'pncA', 'fre', 'ansA', 'ubiD', 'polA', 'dapF', 'rpmG', 'glnA', 'ddlB', 'fadD', 'yihV', 'manX', 'fdoG', 'rhaD', 'tpiA', 'edd', 'pfkA', 'fpr', 'eda', 'purT', 'zwf', 'glpK', 'rpmE', 'cytR', 'katG', 'metF', 'aspS', 'metL', 'metJ', 'gldA', 'pgl', 'ppc…	0.327755905511811
146	GO:0042803	protein homodimerization activity	molecular_function	3.168194282274693e-15	97	684	303	['sufS', 'ydiB', 'rng', 'ppsA', 'aroD', 'asnA', 'rbsK', 'yhdE', 'thrS', 'accC', 'rhlB', 'fucO', 'lipA', 'astB', 'dhaK', 'dhaM', 'dadA', 'tcdA', 'lysA', 'pdxH', 'tyrS', 'pyrC', 'kefF', 'asnB', 'kefC', 'fumA', 'dapF', 'mdh', 'speF', 'ddlB', 'wecB', 'fadD', 'manX', 'ispB', 'lysS', 'rhaM', 'yjjX', 'pdxK', 'aceE', 'glpX', 'cysM', 'hemL', 'rpiA', 'bioB', 'hemF', 'glpD', 'bioA', 'gntK', 'bioF', 'ispU', …	0.3201320132013201
142	GO:0005524	ATP binding	molecular_function	9.645967238878267e-22	138	684	432	['purK', 'pykF', 'aroK', 'pstB', 'cysD', 'atpA', 'atpG', 'atpD', 'atpC', 'cysN', 'cysC', 'lsrA', 'ppsA', 'asnA', 'rbsK', 'fadK', 'cyaA', 'relA', 'nanK', 'thrS', 'pheS', 'valS', 'accC', 'mazG', 'folK', 'rhlB', 'citC', 'tcdA', 'nadD', 'gltL', 'prs', 'ispE', 'aas', 'tyrS', 'ileS', 'asnB', 'narL', 'guaA', 'carB', 'thrA', 'glnA', 'potA', 'ddlB', 'fadD', 'murE', 'yihV', 'glnS', 'sucC', 'ddlA', 'tdk', '…	0.3194444444444444
168	GO:0016746	acyltransferase activity	molecular_function	0.000346821298893443	21	684	66	['maeB', 'glmU', 'aceF', 'sucB', 'cysE', 'lpxL', 'kbl', 'gltA', 'plsB', 'speG', 'lpxA', 'fabH', 'astA', 'argA', 'dapD', 'fadA', 'fabD', 'fabF', 'lpxD', 'aas', 'eutD']	0.3181818181818182
155	GO:0016740	transferase activity	molecular_function	2.272195271246932e-08	54	684	174	['sufS', 'leuA', 'thiE', 'aroF', 'thiG', 'purH', 'purN', 'pyrB', 'pabB', 'ydiF', 'ispB', 'lpxL', 'gltA', 'mraY', 'hemC', 'aroH', 'ilvM', 'ribC', 'ilvI', 'ubiA', 'iscS', 'menA', 'ilvH', 'fmt', 'aroG', 'panB', 'wecE', 'cysM', 'nadA', 'csdA', 'lipA', 'scpC', 'glyA', 'tktB', 'metB', 'dhaM', 'ilvB', 'ilvN', 'bioB', 'acpS', 'pdxJ', 'glpE', 'bioF', 'ispU', 'folP', 'talB', 'miaB', 'rplB', 'pgsA', 'pssA',…	0.3103448275862069
157	GO:0016301	kinase activity	molecular_function	1.2512766620636448e-07	49	684	158	['pykF', 'aroL', 'ribF', 'thrA', 'aroK', 'nadK', 'cysC', 'lsrK', 'ppk', 'manX', 'yihV', 'ppsA', 'rbsK', 'xylB', 'thrB', 'tdk', 'relA', 'nanK', 'frlD', 'nadR', 'waaY', 'lysC', 'waaP', 'folK', 'pfkA', 'dgkA', 'spoT', 'pdxK', 'gmk', 'coaE', 'glpK', 'adk', 'kdgK', 'ndk', 'galK', 'metL', 'dhaK', 'pyrH', 'pykA', 'gntK', 'araB', 'fucK', 'tmk', 'prs', 'ispE', 'argB', 'pdxY', 'ptsG', 'coaA']	0.310126582278481
147	GO:0016491	oxidoreductase activity	molecular_function	2.0353488769676711e-13	97	684	322	['gltD', 'gltB', 'ydiB', 'cueO', 'cysH', 'cysI', 'icd', 'cysJ', 'betA', 'ilvC', 'aroE', 'fucO', 'astD', 'dadA', 'fre', 'ndh', 'hemG', 'hemA', 'gdhA', 'pdxH', 'dapB', 'yeaE', 'kefF', 'dsbA', 'ispH', 'hemN', 'thrA', 'mdh', 'dmlA', 'yihU', 'sdhB', 'folA', 'sucA', 'nirB', 'leuB', 'fdoG', 'hycC', 'betB', 'fpr', 'sodC', 'zwf', 'aceE', 'gcvP', 'hycE', 'srlD', 'katG', 'metF', 'metL', 'gldA', 'hemF', 'glp…	0.30124223602484473
76	GO:0071555	cell wall organization	biological_process	0.0018521518665302677	20	684	69	['murG', 'ftsW', 'ddlB', 'glmU', 'murE', 'ddlA', 'murF', 'mraY', 'murD', 'emtA', 'mltA', 'alr', 'mltF', 'murC', 'ispU', 'mltB', 'murI', 'murB', 'murA', 'ddpX']	0.2898550724637681
139	GO:0046872	metal ion binding	molecular_function	1.9808265244035978e-25	199	684	692	['purK', 'pykF', 'kdsC', 'gltD', 'ppa', 'gltB', 'frlC', 'aroK', 'fucI', 'glmU', 'kdsD', 'yigL', 'cueO', 'pyrI', 'pepB', 'cysI', 'rng', 'ppsA', 'rbsK', 'icd', 'nanK', 'thrS', 'pheS', 'accC', 'ilvD', 'mazG', 'ilvI', 'ilvC', 'sdaB', 'def', 'fucO', 'rffH', 'lipA', 'astE', 'fucA', 'dapE', 'metE', 'pncA', 'ubiD', 'purF', 'miaB', 'trkH', 'prs', 'ileS', 'pyrC', 'yigB', 'carB', 'ispH', 'hemN', 'fumA', 'na…	0.2875722543352601
130	GO:0032991	protein-containing complex	cellular_component	0.000634221050593337	25	684	87	['nagA', 'gmhA', 'araD', 'potA', 'yihU', 'tolB', 'guaB', 'betB', 'gpt', 'ilvC', 'hpt', 'pyrG', 'speG', 'srlD', 'cysA', 'metF', 'gldA', 'gabD', 'rihA', 'hdhA', 'ugpC', 'pdxH', 'kdsA', 'udp', 'dut']	0.28735632183908044
164	GO:0003723	RNA binding	molecular_function	0.00015487500155126976	31	684	108	['rpsA', 'rplA', 'rpsG', 'rpsI', 'truD', 'rnpA', 'rng', 'hns', 'tyrS', 'truC', 'thyA', 'thrS', 'rph', 'rplU', 'rhlB', 'rpsM', 'rplY', 'rpsE', 'rnhB', 'pnp', 'rnc', 'rplE', 'acnB', 'rplX', 'rpsS', 'rpsC', 'truB', 'rpsJ', 'rne', 'rplB', 'rpsT']	0.28703703703703703
145	GO:0042802	identical protein binding	molecular_function	1.7646897768921534e-15	131	684	464	['pykF', 'frlC', 'fucI', 'cysC', 'glmU', 'kdsD', 'clcA', 'pepB', 'pyrB', 'asnA', 'yhdE', 'ispD', 'aroH', 'ilvE', 'ilvC', 'wecE', 'rffH', 'astC', 'dhaK', 'dapE', 'ansA', 'ubiD', 'purF', 'prs', 'hemA', 'gdhA', 'kdsA', 'dapB', 'aroC', 'asnB', 'narL', 'guaA', 'nagA', 'fumA', 'arcA', 'araC', 'thrA', 'araD', 'glnA', 'yihU', 'yihS', 'sucA', 'argD', 'crp', 'frlB', 'ispB', 'hns', 'tdk', 'gltA', 'nadR', 'b…	0.2823275862068966
75	GO:0006865	amino acid transport	biological_process	0.001734266968802997	24	684	86	['metN', 'livJ', 'gadC', 'proP', 'eamA', 'gltJ', 'sdaC', 'proW', 'metI', 'mtr', 'proX', 'rhtC', 'aroP', 'plaP', 'gltL', 'tyrP', 'leuE', 'gltP', 'livF', 'eamB', 'livK', 'metQ', 'livM', 'livG']	0.27906976744186046
174	GO:0003824	catalytic activity	molecular_function	0.0006043666520025184	30	684	111	['metN', 'sufS', 'thiH', 'araD', 'malY', 'ddlB', 'wecB', 'purD', 'idi', 'yihX', 'purN', 'sucC', 'ppsA', 'ddlA', 'sucD', 'purE', 'kbl', 'accC', 'iscS', 'purT', 'gcvP', 'wecE', 'csdA', 'hemL', 'glyA', 'scpB', 'metB', 'tyrB', 'bioA', 'bioF']	0.2702702702702703
154	GO:0005515	protein binding	molecular_function	8.760575766633961e-09	229	684	1136	['pykF', 'sufS', 'gltD', 'ppa', 'gltB', 'pstB', 'glmS', 'atpA', 'atpG', 'atpD', 'atpC', 'glmU', 'cysD', 'ydiB', 'cysN', 'pyrI', 'pepB', 'pyrB', 'purB', 'rng', 'rpmA', 'cysJ', 'icd', 'cyaA', 'relA', 'thrS', 'pheS', 'accC', 'aroH', 'mazG', 'ilvM', 'ppiC', 'aroE', 'rhlB', 'def', 'rplQ', 'csdA', 'lipA', 'citC', 'astE', 'rpsM', 'rpsK', 'rpsD', 'astD', 'rpoA', 'rpsE', 'dhaK', 'rplO', 'dapE', 'pldB', 't…	0.20158450704225353
134	GO:0016020	membrane	cellular_component	0.00378027818099828	153	684	849	['pykF', 'ppa', 'pstS', 'pstC', 'pstA', 'pstB', 'lsrA', 'atpA', 'atpG', 'atpD', 'potD', 'atpH', 'kup', 'lpxL', 'betA', 'sdaC', 'rhlB', 'rpoA', 'dhaM', 'pldB', 'tcdA', 'rhtC', 'gltL', 'hemG', 'talB', 'trkH', 'aas', 'tyrS', 'narK', 'corA', 'pgsA', 'kefC', 'rpsG', 'araE', 'mdh', 'glnA', 'potA', 'ftsW', 'sdhB', 'satP', 'setA', 'manY', 'manX', 'fdoI', 'sdhC', 'hns', 'manZ', 'oppA', 'dtpD', 'fdoG', 'fd…	0.18021201413427562
135	GO:0005886	plasma membrane	cellular_component	0.001532569050709762	144	684	1203	['pstC', 'pstA', 'pstB', 'lsrA', 'atpA', 'atpG', 'atpD', 'atpC', 'atpF', 'clcA', 'atpB', 'atpE', 'atpH', 'kup', 'rng', 'fadK', 'lpxL', 'betA', 'sdaC', 'dadA', 'pldB', 'rhtC', 'ubiD', 'gltL', 'ndh', 'hemG', 'trkH', 'aas', 'narK', 'kefF', 'corA', 'pgsA', 'kefC', 'mdtI', 'araE', 'murG', 'ftsW', 'potA', 'sdhB', 'kefB', 'fadD', 'satP', 'setA', 'manY', 'manX', 'fdoI', 'sdhC', 'mntP', 'manZ', 'dtpD', 'f…	0.11970074812967581
136	GO:0009279	cell outer membrane	cellular_component	0.001978960190048745	7	684	126	['mltA', 'mltB', 'lptA', 'lptD', 'mltF', 'emtA', 'phoE']	0.05555555555555555
177	GO:0003700	DNA-binding transcription factor activity	molecular_function	3.924688775458111e-05	9	684	182	['dcuR', 'arcA', 'cytR', 'araC', 'leuO', 'fis', 'metJ', 'trpR', 'crp']	0.04945054945054945
107	GO:0006355	regulation of DNA-templated transcription	biological_process	4.7634096625457915e-08	14	684	290	['ihfA', 'narL', 'hns', 'arcA', 'cytR', 'araC', 'leuO', 'fis', 'metJ', 'ptsG', 'birA', 'trpR', 'basR', 'crp']	0.04827586206896552
176	GO:0003677	DNA binding	molecular_function	6.268156241017394e-15	21	684	492	['narL', 'polA', 'rpoC', 'rpoB', 'arcA', 'araC', 'basR', 'crp', 'dcuR', 'hns', 'leuO', 'nadR', 'trpR', 'lexA', 'ihfA', 'cytR', 'rpoA', 'metJ', 'rplD', 'fis', 'birA']	0.042682926829268296

### Sheet: Genes
	This table contains the genes present in both EMine-737 and MS56
	Gene name
	'guaA'
	'trkH'
	'clcA'
	'fdoG'
	'trmD'
	'lysA'
	'thrS'
	'kdsC'
	'satP'
	'manZ'
	'nadK'
	'livM'
	'leuC'
	'sdhA'
	'kefF'
	'adk'
	'mgsA'
	'ansA'
	'glmU'
	'sucD'
	'ygaH'
	'znuC'
	'surA'
	'trpA'
	'mraY'
	'gmhA'
	'kbl'
	'aldB'
	'deoD'
	'ispD'
	'dfp'
	'dadA'
	'rplV'
	'sdhB'
	'fadA'
	'fdoI'
	'asnS'
	'purH'
	'kefC'
	'adiA'
	'pyrB'
	'rplL'
	'scpC'
	'pitA'
	'ugpA'
	'pdxK'
	'cysJ'
	'panB'
	'rne'
	'luxS'
	'ribC'
	'glpF'
	'astB'
	'betB'
	'metQ'
	'rbsK'
	'glgC'
	'ugpE'
	'rpsD'
	'acpS'
	'msrC'
	'ubiD'
	'aphA'
	'proX'
	'hycD'
	'cdh'
	'aroF'
	'hemL'
	'eutD'
	'coaD'
	'lptA'
	'hdhA'
	'pgsA'
	'araB'
	'acnB'
	'glmS'
	'kdgK'
	'dtpB'
	'mtlD'
	'cysW'
	'adeD'
	'tyrA'
	'dppD'
	'rplW'
	'gntK'
	'rnhB'
	'gabT'
	'gapA'
	'hycC'
	'ispF'
	'fabG'
	'pgl'
	'frmA'
	'glyA'
	'livG'
	'metA'
	'yjbB'
	'rph'
	'gltB'
	'nikE'
	'hemG'
	'tadA'
	'aceF'
	'ileS'
	'potA'
	'udp'
	'folM'
	'narL'
	'rpsQ'
	'cueO'
	'hypF'
	'aas'
	'fre'
	'ispH'
	'rplQ'
	'yibQ'
	'slyD'
	'crp'
	'coaA'
	'uraA'
	'spoT'
	'acs'
	'yiaY'
	'yhdH'
	'dppC'
	'lpxA'
	'rnd'
	'rpmG'
	'lpxL'
	'glpK'
	'aroD'
	'guaD'
	'aroP'
	'glpX'
	'dut'
	'gdhA'
	'gltP'
	'gshA'
	'metE'
	'pphA'
	'hisS'
	'polA'
	'gltJ'
	'speF'
	'rplY'
	'rplO'
	'rhaM'
	'hycB'
	'kdpA'
	'nadC'
	'znuB'
	'yjjX'
	'purE'
	'pstC'
	'sucB'
	'hemA'
	'rplP'
	'dapD'
	'atpG'
	'srlD'
	'rplB'
	'dcuB'
	'hisD'
	'coaE'
	'nadB'
	'aroL'
	'basR'
	'pyrD'
	'yihU'
	'yihX'
	'appB'
	'appC'
	'mntP'
	'ugd'
	'xanQ'
	'yijE'
	'hemE'
	'hemN'
	'ybhA'
	'rpsC'
	'ddpX'
	'argC'
	'gadC'
	'argD'
	'hisG'
	'hycF'
	'icd'
	'pncC'
	'rplS'
	'pyrG'
	'hisA'
	'xylA'
	'narK'
	'trpC'
	'carA'
	'trpD'
	'sra'
	'lsrK'
	'fucK'
	'ilvD'
	'asnB'
	'fumB'
	'sucC'
	'livK'
	'truB'
	'ispG'
	'rplX'
	'frlC'
	'rffG'
	'rpsH'
	'asnA'
	'tyrP'
	'rpmC'
	'thrC'
	'sbp'
	'tilS'
	'tmk'
	'cysA'
	'rnhA'
	'glnS'
	'gpt'
	'lldD'
	'tcdA'
	'ubiC'
	'argG'
	'ribF'
	'glyS'
	'fumC'
	'fadK'
	'rpoB'
	'pykF'
	'cyaA'
	'cydX'
	'fpr'
	'phoE'
	'thyA'
	'gmk'
	'msrB'
	'rpsM'
	'rplK'
	'nikC'
	'sdaC'
	'rpmH'
	'cytR'
	'zwf'
	'manA'
	'gltA'
	'cydA'
	'alaS'
	'rpmI'
	'astD'
	'proC'
	'murA'
	'maeB'
	'trxB'
	'hisB'
	'pldB'
	'pepD'
	'yihS'
	'dgkA'
	'gor'
	'cysS'
	'sdaB'
	'idi'
	'citC'
	'thrA'
	'mdtJ'
	'gpmM'
	'metG'
	'hycE'
	'ugpQ'
	'rpsA'
	'zntA'
	'mazG'
	'fucU'
	'bioD'
	'lsrA'
	'ubiA'
	'cysP'
	'cydB'
	'accA'
	'fabH'
	'cysH'
	'ilvB'
	'hisI'
	'fdoH'
	'pheS'
	'nrdF'
	'fucO'
	'waaJ'
	'leuD'
	'fkpB'
	'rplM'
	'eamB'
	'yidA'
	'guaB'
	'ndh'
	'purB'
	'pgi'
	'purK'
	'pyrC'
	'atpB'
	'eamA'
	'amn'
	'ihfA'
	'purD'
	'rplI'
	'waaG'
	'pgpC'
	'rplE'
	'aceA'
	'hycG'
	'murC'
	'pdxJ'
	'gltX'
	'betA'
	'pstS'
	'fabF'
	'oppA'
	'purC'
	'rplN'
	'fucI'
	'livF'
	'hemD'
	'rpsL'
	'araH'
	'tktB'
	'thiC'
	'rffH'
	'nadA'
	'fmt'
	'rpsE'
	'pyrE'
	'csdA'
	'proS'
	'leuA'
	'rpsT'
	'folA'
	'rihC'
	'dcuR'
	'ilvI'
	'rplU'
	'dsbA'
	'fucP'
	'miaB'
	'potD'
	'rpmD'
	'leuB'
	'rplD'
	'atpH'
	'tyrB'
	'gmhB'
	'prmC'
	'hisF'
	'rpsP'
	'ydiF'
	'purT'
	'rpsF'
	'nagA'
	'ugpC'
	'nepI'
	'malQ'
	'rpsK'
	'betT'
	'serS'
	'purF'
	'rplF'
	'yigL'
	'ldcC'
	'dmlA'
	'rplT'
	'leuE'
	'rplA'
	'murF'
	'dppA'
	'astE'
	'fadE'
	'bisC'
	'cysE'
	'trpR'
	'talB'
	'dhaK'
	'rpiA'
	'araD'
	'dhaM'
	'yfeX'
	'rnc'
	'pdxH'
	'rpsN'
	'fucA'
	'gltD'
	'rihA'
	'folK'
	'astA'
	'pabB'
	'kefB'
	'nadD'
	'ugpB'
	'aceE'
	'atpC'
	'lysS'
	'wecB'
	'lplA'
	'fumA'
	'lysC'
	'nhaB'
	'tpiA'
	'argE'
	'glmM'
	'dppB'
	'hemC'
	'pntB'
	'sthA'
	'sucA'
	'metF'
	'rng'
	'rpsJ'
	'nrdE'
	'emtA'
	'treF'
	'lpd'
	'rhtC'
	'prs'
	'gcvT'
	'pabC'
	'ubiF'
	'rpsS'
	'rnt'
	'pstA'
	'galK'
	'dapB'
	'xylB'
	'ppc'
	'araE'
	'bioH'
	'umpH'
	'waaY'
	'lptD'
	'menI'
	'pyrH'
	'relA'
	'tolB'
	'ilvM'
	'uxaB'
	'nadE'
	'malY'
	'menA'
	'rsmI'
	'dapA'
	'valS'
	'lsrC'
	'astC'
	'frmB'
	'yhbO'
	'araC'
	'aroC'
	'murI'
	'thiF'
	'xdhC'
	'scpA'
	'murE'
	'yeaG'
	'ilvN'
	'glnA'
	'panC'
	'rpmB'
	'arsB'
	'rpsG'
	'gutQ'
	'glyQ'
	'sodC'
	'cysD'
	'iscS'
	'def'
	'gldA'
	'purA'
	'yigB'
	'livJ'
	'atpF'
	'atpA'
	'dgoA'
	'mtr'
	'pntA'
	'hpt'
	'aspS'
	'pfkA'
	'aroH'
	'ydiO'
	'gpsA'
	'gltL'
	'ilvC'
	'dkgB'
	'xylH'
	'argH'
	'cysI'
	'atpD'
	'btuE'
	'glpE'
	'rpsB'
	'plaP'
	'ubiH'
	'rpoA'
	'hemF'
	'dapE'
	'purL'
	'accC'
	'rpsI'
	'aroG'
	'lipA'
	'lpxD'
	'mltA'
	'murD'
	'carB'
	'murG'
	'hemB'
	'mdh'
	'ygaZ'
	'dgt'
	'speG'
	'ddlA'
	'mltB'
	'pphB'
	'gadA'
	'ydeA'
	'umpG'
	'pstB'
	'arcA'
	'rplR'
	'sufS'
	'pncA'
	'frlB'
	'can'
	'hisC'
	'ispE'
	'rnpA'
	'purN'
	'pyrI'
	'eutC'
	'wecE'
	'tqsA'
	'otsB'
	'waaP'
	'dppF'
	'lexA'
	'fau'
	'ptsG'
	'dtpD'
	'metN'
	'gabD'
	'corA'
	'truC'
	'metB'
	'nikD'
	'argA'
	'ppsA'
	'atpE'
	'tdk'
	'metI'
	'aroB'
	'ispB'
	'argB'
	'sdhC'
	'kdpF'
	'pheT'
	'kup'
	'guaC'
	'dapF'
	'proP'
	'yihV'
	'leuO'
	'rplJ'
	'thiH'
	'aroA'
	'setA'
	'aroK'
	'leuS'
	'manX'
	'pepB'
	'argS'
	'dadX'
	'rpoC'
	'ilvA'
	'pyrF'
	'thiE'
	'ddlB'
	'sdhD'
	'rhlB'
	'nikB'
	'purM'
	'pykA'
	'gcvP'
	'rpmJ'
	'nanK'
	'truD'
	'proW'
	'kdsA'
	'tyrS'
	'glpD'
	'mltF'
	'plsB'
	'eno'
	'rplC'
	'otsA'
	'aroE'
	'qorA'
	'ppiC'
	'scpB'
	'pssA'
	'katG'
	'cysQ'
	'ilvE'
	'frlD'
	'murB'
	'fabD'
	'gpp'
	'yhdE'
	'lpxC'
	'thiG'
	'ftsW'
	'tdh'
	'thrB'
	'pdxA'
	'ilvH'
	'kdsD'
	'ndk'
	'folP'
	'dxr'
	'fis'
	'ghxP'
	'fkpA'
	'birA'
	'cysN'
	'metL'
	'rpsU'
	'waaO'
	'pheA'
	'manY'
	'rpmA'
	'pck'
	'ispU'
	'trpE'
	'yeaE'
	'waaB'
	'asd'
	'araA'
	'nadR'
	'cysM'
	'bioA'
	'lsrG'
	'ydiB'
	'metJ'
	'gloA'
	'xanP'
	'hns'
	'apaH'
	'mtn'
	'rpsO'
	'edd'
	'nirB'
	'pnp'
	'rpmE'
	'cysU'
	'fadD'
	'eda'
	'xylE'
	'ppk'
	'hisH'
	'gloB'
	'trpS'
	'dctA'
	'pdxY'
	'cysC'
	'xylG'
	'rpmF'
	'ppa'
	'bioB'
	'mdtI'
	'rfaD'
	'alr'
	'bioF'
	'bioC'
	'rhaD'
	'serB'
	'rpsR'
