## Supplementary tables for "Accelerated design of *Escherichia coli* reduced genomes using a whole-cell model and machine learning": Table SE8.xlsx

### Sheet: Gene ontology
	This table contains the GO terms for the genes included in EMine-737, but deleted from MS56. The table contains columns corresponding to the GO term ID (GO), a short description of the term (term), the class that the term belongs to (class), the p-value (p), the number of genes from our study that correspond to that GO term (n_genes), the total number of genes in our study included in the analysi…
Table12
	GO	term	class	p	n_genes	n_study	n_go	study_genes	per
0	GO:1903712	cysteine transmembrane transport	biological_process	1.4079145331907372e-06	3	53	3	['tcyJ', 'tcyL', 'tcyN']	1.0
1	GO:0015811	L-cystine transport	biological_process	5.586114207816084e-06	3	53	4	['tcyJ', 'tcyL', 'tcyN']	0.75
2	GO:0006791	sulfur utilization	biological_process	1.385238845623362e-05	3	53	5	['tcyJ', 'tcyL', 'dcyD']	0.6
3	GO:0016829	lyase activity	molecular_function	5.773819970660667e-07	11	53	148	['mhpD', 'yagF', 'efeB', 'prpD', 'eutB', 'dcyD', 'tnaA', 'cynT', 'mhpE', 'yagE', 'prpB']	0.07432432432432433
4	GO:0015184	L-cystine transmembrane transporter activity	molecular_function	5.586114207816084e-06	3	53	4	['tcyJ', 'tcyL', 'tcyN']	0.75

### Sheet: Genes
This table contains the genes included in EMine-737, but deleted from MS56
Gene name
'yagE'
'mhpD'
'etk'
'etp'
'avtA'
'mhpF'
'fdhF'
'gltI'
'pgaB'
'tnaA'
'lacA'
'phnD'
'putP'
'phnC'
'alsK'
'prpE'
'yahK'
'nhaA'
'codA'
'alsC'
'cynT'
'arsC'
'dcyD'
'ghrA'
'yagF'
'gnd'
'bglF'
'tcyL'
'yiaK'
'phnE'
'putA'
'lacY'
'phnN'
'clsC'
'rutG'
'mhpE'
'tcyJ'
'efeB'
'prpC'
'alsA'
'prpB'
'lyxK'
'argF'
'sgbH'
'lacZ'
'appA'
'cheR'
'prpD'
'wrbA'
'ydfG'
'eutB'
'sbmA'
'tcyN'
