## Supplementary tables for "Accelerated design of *Escherichia coli* reduced genomes using a whole-cell model and machine learning": Table SE9.xlsx

### Sheet: Gene ontology
	This table contains the GO terms for the genes removed from EMine-737 and MS56. The table contains columns corresponding to the GO term ID (GO), a short description of the term (term), the class that the term belongs to (class), the p-value (p), the number of genes from our study that correspond to that GO term (n_genes), the total number of genes in our study included in the analysis (n_study), …
Table13
	GO	term	class	p	n_genes	n_study	n_go	study_genes	per
12	GO:0062077	phenylacetyl-CoA 1,2-epoxidase complex	cellular_component	1.8727614241391004e-07	4	98	4	['paaA', 'paaE', 'paaB', 'paaC']	1.0
2	GO:0019305	dTDP-rhamnose biosynthetic process	biological_process	1.8727614241391004e-07	4	98	4	['rfbA', 'rfbC', 'rfbB', 'rfbD']	1.0
3	GO:0009436	glyoxylate catabolic process	biological_process	1.8727614241391004e-07	4	98	4	['glcB', 'gcl', 'glxK', 'glxR']	1.0
16	GO:0016901	oxidoreductase activity, acting on the CH-OH group of donors, quinone or similar compound as acceptor	molecular_function	9.141047077613691e-06	3	98	3	['dld', 'yliI', 'lhgD']	1.0
6	GO:1903803	L-glutamine import across plasma membrane	biological_process	9.141047077613691e-06	3	98	3	['glnH', 'glnQ', 'glnP']	1.0
14	GO:0140690	dihydropyrimidine dehydrogenase (NAD+) complex	cellular_component	0.00044162683693721146	2	98	2	['preT', 'preA']	1.0
1	GO:0046296	glycolate catabolic process	biological_process	2.2402426986446614e-08	5	98	6	['glcF', 'glxK', 'gcl', 'glcD', 'glxR']	0.8333333333333334
4	GO:0009243	O antigen biosynthetic process	biological_process	9.211917928401218e-07	4	98	5	['rfbA', 'rfbC', 'rfbB', 'rfbD']	0.8
8	GO:0009442	allantoin assimilation pathway	biological_process	3.6002359883213045e-05	3	98	4	['allC', 'glxR', 'allB']	0.75
0	GO:0010124	phenylacetate catabolic process	biological_process	2.684982774059204e-16	11	98	15	['paaZ', 'paaC', 'paaA', 'paaE', 'paaK', 'paaB', 'paaJ', 'paaI', 'paaH', 'paaG', 'paaF']	0.7333333333333333
9	GO:0006788	heme oxidation	biological_process	0.00017452945351299737	3	98	6	['fdnH', 'fdnG', 'fdnI']	0.5
5	GO:0045226	extracellular polysaccharide biosynthetic process	biological_process	6.532882478003604e-06	5	98	14	['rfbA', 'wzc', 'rfbD', 'rfbC', 'rfbB']	0.35714285714285715
13	GO:1902494	catalytic complex	cellular_component	8.135261316901436e-05	4	98	12	['gatZ', 'paaF', 'gatY', 'paaG']	0.3333333333333333
7	GO:0006631	fatty acid metabolic process	biological_process	2.614114469156811e-05	5	98	18	['atoD', 'atoB', 'paaH', 'paaF', 'atoA']	0.2777777777777778
10	GO:0006635	fatty acid beta-oxidation	biological_process	0.00021364479545917537	4	98	15	['paaJ', 'paaF', 'paaH', 'paaG']	0.26666666666666666
11	GO:0009103	lipopolysaccharide biosynthetic process	biological_process	0.0002874884340403871	7	98	62	['wbbI', 'rfbA', 'rfbD', 'glf', 'wcaJ', 'rfbC', 'rfbB']	0.11290322580645161
17	GO:0016853	isomerase activity	molecular_function	2.104804065311184e-05	10	98	93	['sgbE', 'sgbU', 'hyi', 'rpiB', 'nanM', 'glf', 'alsE', 'paaG', 'rfbC', 'ycjG']	0.10752688172043011
15	GO:0016491	oxidoreductase activity	molecular_function	2.2438312109299875e-06	21	98	322	['ldhA', 'feaB', 'paaH', 'glcD', 'ydbK', 'paaZ', 'paaA', 'paaE', 'preA', 'rfbD', 'ybbO', 'preT', 'yliI', 'patD', 'dld', 'lhgD', 'glcF', 'maeA', 'fdnG', 'adhP', 'glxR']	0.06521739130434782

### Sheet: Gene names
This table contains the genes removed from both EMine-737 and MS56.
Gene name
'ybbO'
'atoB'
'glcF'
'paaH'
'paaC'
'mntH'
'allE'
'glnP'
'clsB'
'wza'
'copA'
'wzb'
'dld'
'glcA'
'glnH'
'glcB'
'mdtM'
'rnlA'
'paaF'
'alsE'
'yjhG'
'gcl'
'alsB'
'atoA'
'mnaT'
'fdnI'
'wbbI'
'gatY'
'gsiA'
'emrE'
'mmuM'
'nupC'
'gsiB'
'preT'
'paaJ'
'nhoA'
'atoD'
'fdnH'
'mpaA'
'yfdR'
'phnO'
'gsiC'
'ybiV'
'adhP'
'yegS'
'glxK'
'rfbB'
'glsA'
'cpsB'
'tesA'
'wzc'
'rpiB'
'nanC'
'gsiD'
'patD'
'preA'
'rfbA'
'mppA'
'paaB'
'ldhA'
'yliI'
'cdd'
'yieF'
'pitB'
'paaZ'
'ycjG'
'glcD'
'rfbD'
'glxR'
'allB'
'paaI'
'feaB'
'tnaB'
'yjhH'
'sgbU'
'rfbC'
'gatZ'
'ansP'
'wcaJ'
'trkG'
'nanM'
'yddG'
'sgbE'
'glnQ'
'rhtA'
'paaK'
'rrrD'
'allC'
'lhgD'
'paaE'
'ydbK'
'paaG'
'cpsG'
'maeA'
'glf'
'paaA'
'fdnG'
'hyi'
