## Supplementary tables for "Accelerated design of *Escherichia coli* reduced genomes using a whole-cell model and machine learning": Table SE10.xlsx

### Sheet: GO terms
This table contains the GO terms for the genes removed from EMine-737, but present in MS56. The table contains columns corresponding to the GO term ID (GO), a short description of the term (term), the class that the term belongs to (class), the p-value (p), the number of genes from our study that correspond to that GO term (n_genes), the total number of genes in our study included in the analysis…
GO	term	class	p	n_genes	n_study	n_go	study_genes	per
GO:0009319	cytochrome o ubiquinol oxidase complex	cellular_component	4.575731325064707e-05	4	383	4	['cyoA', 'cyoC', 'cyoD', 'cyoB']	1.0
GO:0004332	fructose-bisphosphate aldolase activity	molecular_function	0.000558359635640133	3	383	3	['fbaB', 'lsrF', 'fbaA']	1.0
GO:0045284	plasma membrane fumarate reductase complex	cellular_component	4.575731325064707e-05	4	383	4	['frdC', 'frdB', 'frdA', 'frdD']	1.0
GO:0018907	dimethyl sulfoxide metabolic process	biological_process	0.000558359635640133	3	383	3	['dmsB', 'dmsA', 'dmsC']	1.0
GO:0008713	ADP-heptose-lipopolysaccharide heptosyltransferase activity	molecular_function	4.575731325064707e-05	4	383	4	['waaC', 'waaU', 'waaQ', 'waaF']	1.0
GO:0015453	oxidoreduction-driven active transmembrane transporter activity	molecular_function	4.575731325064707e-05	4	383	4	['cyoA', 'cyoC', 'cyoD', 'cyoB']	1.0
GO:0045271	respiratory chain complex I	cellular_component	6.834911928941357e-15	13	383	13	['nuoF', 'nuoJ', 'nuoI', 'nuoL', 'nuoC', 'nuoH', 'nuoG', 'nuoA', 'nuoN', 'nuoB', 'nuoM', 'nuoE', 'nuoK']	1.0
GO:1903810	L-histidine import across plasma membrane	biological_process	4.575731325064707e-05	4	383	4	['hisJ', 'hisQ', 'hisP', 'hisM']	1.0
GO:0106411	XMP 5'-nucleosidase activity	molecular_function	0.000558359635640133	3	383	3	['yrfG', 'yjjG', 'ushA']	1.0
GO:0050380	undecaprenyl-diphosphatase activity	molecular_function	0.000558359635640133	3	383	3	['ybjG', 'lpxT', 'pgpB']	1.0
GO:0016655	oxidoreductase activity, acting on NAD(P)H, quinone or similar compound as acceptor	molecular_function	0.000558359635640133	3	383	3	['nuoH', 'qorB', 'azoR']	1.0
GO:0008253	5'-nucleotidase activity	molecular_function	0.000558359635640133	3	383	3	['yrfG', 'yjjG', 'ushA']	1.0
GO:0004129	cytochrome-c oxidase activity	molecular_function	0.000558359635640133	3	383	3	['cyoA', 'cyoC', 'cyoB']	1.0
GO:0030964	NADH dehydrogenase complex	cellular_component	8.858353113351097e-14	13	383	14	['nuoF', 'nuoJ', 'nuoI', 'nuoL', 'nuoC', 'nuoH', 'nuoG', 'nuoA', 'nuoN', 'nuoB', 'nuoM', 'nuoE', 'nuoK']	0.9285714285714286
GO:0045272	plasma membrane respiratory chain complex I	cellular_component	8.858353113351097e-14	13	383	14	['nuoF', 'nuoJ', 'nuoI', 'nuoL', 'nuoC', 'nuoH', 'nuoG', 'nuoA', 'nuoN', 'nuoB', 'nuoM', 'nuoE', 'nuoK']	0.9285714285714286
GO:0015990	electron transport coupled proton transport	biological_process	1.6823523295928115e-08	8	383	9	['nuoL', 'cyoB', 'nuoN', 'cyoC', 'nuoB', 'nuoM', 'cyoD', 'cyoA']	0.8888888888888888
GO:0009447	putrescine catabolic process	biological_process	7.806894988143348e-08	8	383	10	['puuE', 'puuP', 'patA', 'puuB', 'sad', 'puuD', 'puuA', 'puuC']	0.8
GO:0097638	L-arginine import across plasma membrane	biological_process	0.00021382364846031464	4	383	5	['artP', 'artM', 'artJ', 'artQ']	0.8
GO:0140205	oligopeptide import across plasma membrane	biological_process	0.00021382364846031464	4	383	5	['oppF', 'oppD', 'oppB', 'oppC']	0.8
GO:0140207	tripeptide import across plasma membrane	biological_process	0.00021382364846031464	4	383	5	['oppF', 'oppD', 'oppB', 'oppC']	0.8
GO:0009234	menaquinone biosynthetic process	biological_process	7.711521682892134e-07	7	383	9	['menD', 'menC', 'menH', 'menE', 'menF', 'menB', 'ubiE']	0.7777777777777778
GO:0036125	fatty acid beta-oxidation multienzyme complex	cellular_component	0.0020961666028085904	3	383	4	['fadB', 'fadJ', 'fadI']	0.75
GO:0009390	dimethyl sulfoxide reductase complex	cellular_component	0.0020961666028085904	3	383	4	['dmsB', 'dmsA', 'dmsC']	0.75
GO:0009331	glycerol-3-phosphate dehydrogenase complex	cellular_component	0.0020961666028085904	3	383	4	['glpA', 'glpB', 'glpC']	0.75
GO:0089718	amino acid import across plasma membrane	biological_process	6.82501809797182e-05	5	383	7	['hisQ', 'hisP', 'argT', 'hisM', 'proV']	0.7142857142857143
GO:0004748	ribonucleoside-diphosphate reductase activity, thioredoxin disulfide as acceptor	molecular_function	0.0005996328839793786	4	383	6	['nrdD', 'nrdA', 'nrdG', 'nrdB']	0.6666666666666666
GO:0009486	cytochrome bo3 ubiquinol oxidase activity	molecular_function	0.0005996328839793786	4	383	6	['cyoA', 'cyoC', 'cyoD', 'cyoB']	0.6666666666666666
GO:0008106	alcohol dehydrogenase (NADP+) activity	molecular_function	0.0005996328839793786	4	383	6	['ahr', 'yqhD', 'yghA', 'dkgA']	0.6666666666666666
GO:0042773	ATP synthesis coupled electron transport	biological_process	2.063647373427065e-05	6	383	9	['nuoL', 'nuoG', 'nuoN', 'nuoM', 'cyoA', 'nuoK']	0.6666666666666666
GO:0015920	lipopolysaccharide transport	biological_process	2.063647373427065e-05	6	383	9	['lptC', 'lptG', 'lptB', 'lptE', 'msbA', 'lptF']	0.6666666666666666
GO:0009265	2'-deoxyribonucleotide biosynthetic process	biological_process	0.0005996328839793786	4	383	6	['nrdD', 'nrdA', 'nrdG', 'nrdB']	0.6666666666666666
GO:0009450	gamma-aminobutyric acid catabolic process	biological_process	0.0005996328839793786	4	383	6	['sad', 'aldA', 'gabP', 'puuE']	0.6666666666666666
GO:0048038	quinone binding	molecular_function	3.0885190170732685e-10	13	383	20	['nuoF', 'nuoJ', 'nuoI', 'nuoL', 'nuoC', 'nuoH', 'nuoG', 'nuoA', 'nuoN', 'nuoB', 'nuoM', 'nuoE', 'nuoK']	0.65
GO:0003954	NADH dehydrogenase activity	molecular_function	3.0885190170732685e-10	13	383	20	['nuoF', 'nuoJ', 'nuoI', 'nuoL', 'nuoC', 'nuoH', 'nuoG', 'nuoA', 'nuoN', 'nuoB', 'nuoM', 'nuoE', 'nuoK']	0.65
GO:0050136	NADH dehydrogenase (quinone) activity	molecular_function	6.103002946040351e-06	7	383	11	['nuoI', 'nuoC', 'nuoA', 'nuoN', 'nuoB', 'qorB', 'nuoK']	0.6363636363636364
GO:0022904	respiratory electron transport chain	biological_process	2.2272599856165708e-10	14	383	23	['nuoF', 'nuoJ', 'nuoI', 'nuoL', 'nuoC', 'nuoH', 'nuoG', 'nuoA', 'cyoB', 'nuoN', 'nuoB', 'nuoM', 'nuoE', 'nuoK']	0.6086956521739131
GO:0008137	NADH dehydrogenase (ubiquinone) activity	molecular_function	5.810244541834735e-09	12	383	20	['nuoF', 'nuoJ', 'nuoL', 'nuoC', 'nuoH', 'nuoG', 'nuoA', 'nuoN', 'nuoB', 'nuoM', 'nuoE', 'nuoK']	0.6
GO:0016818	hydrolase activity, acting on acid anhydrides, in phosphorus-containing anhydrides	molecular_function	0.0003559820211219096	5	383	9	['nudK', 'cof', 'nudI', 'nudL', 'nudF']	0.5555555555555556
GO:0009231	riboflavin biosynthetic process	biological_process	0.0003559820211219096	5	383	9	['ribA', 'ribB', 'ribD', 'ribE', 'ybjI']	0.5555555555555556
GO:0015847	putrescine transport	biological_process	7.694474019339053e-06	8	383	15	['potH', 'potG', 'potF', 'potI', 'potE', 'puuP', 'potC', 'potB']	0.5333333333333333
GO:0015078	proton transmembrane transporter activity	molecular_function	0.0006639553774250035	5	383	10	['dtpC', 'cyoB', 'cyoC', 'cyoD', 'cyoA']	0.5
GO:0009060	aerobic respiration	biological_process	9.179130399100853e-08	12	383	24	['nuoF', 'nuoI', 'nuoH', 'nuoG', 'cyoB', 'nuoN', 'cyoC', 'nuoB', 'nuoM', 'cyoD', 'cyoA', 'ubiE']	0.5
GO:1990351	transporter complex	cellular_component	0.0006639553774250035	5	383	10	['lptC', 'lptG', 'lptB', 'lptE', 'lptF']	0.5
GO:0046654	tetrahydrofolate biosynthetic process	biological_process	0.0006639553774250035	5	383	10	['pabA', 'folC', 'nudB', 'folE', 'folB']	0.5
GO:0030976	thiamine pyrophosphate binding	molecular_function	0.00018297947795201507	6	383	12	['menD', 'dxs', 'ilvG', 'poxB', 'tktA', 'oxc']	0.5
GO:0006094	gluconeogenesis	biological_process	5.0948812154972926e-05	7	383	14	['gpmA', 'tdcG', 'fbp', 'yggF', 'pgk', 'fbaA', 'sdaA']	0.5
GO:0015949	nucleobase-containing small molecule interconversion	biological_process	4.188407938950478e-05	8	383	18	['dcd', 'deoC', 'nrdB', 'nrdD', 'nrdA', 'nrdG', 'xapA', 'cmk']	0.4444444444444444
GO:0016836	hydro-lyase activity	molecular_function	0.000515359282151026	6	383	14	['nnr', 'menC', 'ttdB', 'dsdA', 'fabZ', 'rhmD']	0.42857142857142855
GO:1902494	catalytic complex	cellular_component	0.0018155951889897925	5	383	12	['ttdA', 'fabI', 'ttdB', 'kbaZ', 'kbaY']	0.4166666666666667
GO:0009245	lipid A biosynthetic process	biological_process	8.937249760752434e-06	10	383	24	['arnA', 'eptB', 'lpxT', 'lpxB', 'arnB', 'waaA', 'lpxK', 'fabZ', 'lpxH', 'lpxP']	0.4166666666666667
GO:0006096	glycolytic process	biological_process	0.0007997345649026086	6	383	15	['fbaB', 'glk', 'gpmA', 'pgk', 'pfkB', 'fbaA']	0.4
GO:0009244	lipopolysaccharide core region biosynthetic process	biological_process	4.654358671204476e-05	9	383	23	['eptB', 'waaF', 'waaC', 'waaZ', 'waaU', 'lpxK', 'waaA', 'waaQ', 'hldE']	0.391304347826087
GO:0008483	transaminase activity	molecular_function	0.00015601559991130725	8	383	21	['alaC', 'puuE', 'arnB', 'patA', 'aspC', 'alaA', 'serC', 'ybdL']	0.38095238095238093
GO:0006633	fatty acid biosynthetic process	biological_process	0.0007432633674874335	7	383	20	['fabA', 'acpT', 'acpH', 'accD', 'fabI', 'fabB', 'fabZ']	0.35
GO:0009058	biosynthetic process	biological_process	5.2650689468999565e-05	11	383	34	['pabA', 'alaC', 'arnA', 'entC', 'folE', 'aspC', 'dcuA', 'alaA', 'ybdL', 'hldE', 'cmk']	0.3235294117647059
GO:0006865	amino acid transport	biological_process	3.926311322339347e-10	27	383	86	['potE', 'brnQ', 'sstT', 'gltK', 'hisJ', 'hisQ', 'argT', 'tdcC', 'cadB', 'pheP', 'yjeH', 'artQ', 'cydD', 'lysO', 'artM', 'alaE', 'proV', 'artP', 'gabP', 'cydC', 'hisP', 'hisM', 'lysP', 'puuP', 'cycA', 'artJ', 'livH']	0.313953488372093
GO:0030170	pyridoxal phosphate binding	molecular_function	2.9372093546464342e-06	17	383	59	['metC', 'speC', 'alaC', 'puuE', 'trpB', 'ybdL', 'gadB', 'arnB', 'patA', 'aspC', 'tdcB', 'malP', 'alaA', 'dsdA', 'serC', 'ltaE', 'cysK']	0.288135593220339
GO:0030145	manganese ion binding	molecular_function	1.4445630765839764e-05	15	383	53	['menD', 'yrfG', 'yjjG', 'speB', 'ribB', 'uxuA', 'psuG', 'deoB', 'rhaA', 'yggF', 'pepA', 'hxpA', 'nudL', 'tktA', 'lpxH']	0.2830188679245283
GO:0003824	catalytic activity	molecular_function	5.147167712313101e-10	31	383	111	['yfdE', 'nudK', 'speE', 'aspC', 'fadM', 'lsrF', 'nudL', 'fabA', 'alaC', 'yjjG', 'deoC', 'menC', 'arnB', 'epmB', 'ybdL', 'ltaE', 'metC', 'lipB', 'yrfG', 'ribB', 'nuoC', 'fbaB', 'alaA', 'hxpA', 'mak', 'ribA', 'ycjU', 'glcE', 'ulaF', 'gshB', 'fabZ']	0.27927927927927926
GO:0016829	lyase activity	molecular_function	3.364942409302367e-10	37	383	148	['uxuA', 'psuG', 'uxaA', 'mltC', 'dsdA', 'sdaA', 'nanA', 'fabA', 'acnA', 'deoC', 'cysG', 'menC', 'garL', 'menH', 'hchA', 'aspA', 'tdcB', 'ltaE', 'menB', 'cysK', 'kbaY', 'metC', 'ribB', 'fbaB', 'rna', 'nnr', 'murQ', 'fbaA', 'folB', 'rhmD', 'trpB', 'fadJ', 'tdcG', 'ttdA', 'fadB', 'ttdB', 'fabZ']	0.25
GO:0016616	oxidoreductase activity, acting on the CH-OH group of donors, NAD or NADP as acceptor	molecular_function	0.0002671566656726753	13	383	53	['ahr', 'arnA', 'yqhD', 'dkgA', 'panE', 'serA', 'uxuB', 'ghrB', 'adhE', 'garR', 'yghA', 'gpr', 'kduD']	0.24528301886792453
GO:0015833	peptide transport	biological_process	0.0008140694074994106	11	383	45	['yejF', 'dtpC', 'oppD', 'dtpA', 'nikA', 'oppC', 'yejA', 'yejB', 'oppF', 'yejE', 'oppB']	0.24444444444444444
GO:0000287	magnesium ion binding	molecular_function	2.1044686406841863e-11	44	383	182	['nudK', 'kdsB', 'acpT', 'fbp', 'phoA', 'menF', 'nudL', 'oxc', 'menD', 'upp', 'dxs', 'lysU', 'entD', 'menC', 'deoB', 'garL', 'nudI', 'pfkB', 'thiL', 'ybjI', 'nudF', 'yrfG', 'cof', 'ribB', 'nudB', 'ilvG', 'dhaL', 'poxB', 'ackA', 'hxpA', 'apt', 'rhmD', 'tktA', 'ribA', 'ycjU', 'rdgB', 'ycaO', 'entC', 'ulaD', 'metK', 'gshB', 'pgm', 'proB', 'kdpB']	0.24175824175824176
GO:0016853	isomerase activity	molecular_function	4.035582024019229e-06	22	383	93	['uxaC', 'menF', 'fabA', 'nanE', 'rbsD', 'gpmA', 'deoB', 'galM', 'rhaA', 'epmB', 'rpe', 'galE', 'nnr', 'folB', 'folX', 'ycjU', 'ulaF', 'ulaE', 'fadJ', 'entC', 'fadB', 'pgm']	0.23655913978494625
GO:0032991	protein-containing complex	cellular_component	1.761383818199887e-05	20	383	87	['entA', 'aldA', 'psuG', 'fbp', 'dcd', 'rhaA', 'folE', 'tdcB', 'kch', 'menE', 'yeiG', 'kbaY', 'metC', 'potG', 'maa', 'fabI', 'poxB', 'rihB', 'arnA', 'ansB']	0.22988505747126436
GO:0009103	lipopolysaccharide biosynthetic process	biological_process	0.0003954341829796661	14	383	62	['kdsB', 'arnA', 'lpxT', 'eptB', 'waaF', 'waaC', 'arnB', 'waaZ', 'waaU', 'lpxM', 'waaA', 'waaQ', 'hldE', 'lpxP']	0.22580645161290322
GO:0055052	ATP-binding cassette (ABC) transporter complex, substrate-binding subunit-containing	cellular_component	6.792817500964572e-08	33	383	148	['yejF', 'lsrB', 'oppD', 'nikA', 'ssuC', 'oppC', 'ssuB', 'ssuA', 'gltK', 'oppF', 'hisJ', 'oppB', 'hisQ', 'argT', 'artQ', 'potH', 'potG', 'znuA', 'potF', 'artM', 'potI', 'artP', 'lsrD', 'hisP', 'hisM', 'araG', 'araF', 'yejA', 'artJ', 'yejB', 'xylF', 'yejE', 'livH']	0.22297297297297297
GO:0043190	ATP-binding cassette (ABC) transporter complex	cellular_component	2.4428060246427456e-05	21	383	96	['lsrB', 'lptB', 'nikA', 'gltK', 'potC', 'potB', 'hisQ', 'lptG', 'artQ', 'lptF', 'cydD', 'potH', 'potG', 'artM', 'proV', 'potI', 'cydC', 'hisP', 'hisM', 'yejA', 'msbA']	0.21875
GO:0015293	symporter activity	molecular_function	0.0005586058300202127	14	383	64	['dtpC', 'nupG', 'galP', 'tdcC', 'cadB', 'rhaT', 'puuP', 'potE', 'lldP', 'dcuA', 'xapB', 'cycA', 'sstT', 'uacT']	0.21875
GO:0055085	transmembrane transport	biological_process	8.130625917820831e-11	66	383	357	['fadL', 'ghxQ', 'nirC', 'potE', 'lptB', 'ssuC', 'exuT', 'oppC', 'nikA', 'lldP', 'sstT', 'ssuA', 'uacT', 'gltK', 'potC', 'nanT', 'potB', 'oppB', 'hisQ', 'dtpC', 'mdfA', 'lptG', 'cadB', 'pheP', 'yjeH', 'xapB', 'artQ', 'nuoE', 'lptF', 'cydD', 'fieF', 'nuoF', 'tsx', 'tolC', 'nuoJ', 'zitB', 'potH', 'nuoC', 'potG', 'nuoH', 'nuoG', 'artM', 'nuoA', 'potI', 'gabP', 'acrB', 'lsrD', 'acrA', 'aqpZ', 'zupT',…	0.18487394957983194
GO:0016740	transferase activity	molecular_function	2.9920143737657273e-05	31	383	174	['yfdE', 'lpxT', 'acpT', 'speE', 'ribE', 'lsrF', 'frc', 'clsA', 'lpxP', 'aceB', 'menD', 'pabA', 'dxs', 'argI', 'ispA', 'entD', 'thiI', 'cyoE', 'waaZ', 'waaA', 'cysK', 'talA', 'lipB', 'miaA', 'dhaL', 'tktA', 'arnA', 'eptB', 'accD', 'metK', 'lpxM']	0.1781609195402299
GO:0016491	oxidoreductase activity	molecular_function	8.049231142158337e-08	55	383	322	['idnD', 'entA', 'xdhB', 'aldA', 'kduD', 'mqo', 'nrdD', 'nrdG', 'cyoD', 'yghA', 'gpr', 'glpA', 'ssuE', 'idnO', 'yqhD', 'dkgA', 'cysG', 'panE', 'nirD', 'nrdB', 'glpB', 'xdhA', 'garR', 'puuB', 'adhE', 'nrdA', 'cyoA', 'mdaB', 'nuoE', 'frdB', 'frdA', 'puuC', 'ahr', 'folD', 'fabI', 'cyoC', 'ribD', 'epd', 'poxB', 'dmsC', 'arnA', 'dmsA', 'aidB', 'glcE', 'fadJ', 'serA', 'ydjG', 'uxuB', 'ghrB', 'fadB', 's…	0.17080745341614906
GO:0042802	identical protein binding	molecular_function	4.0809237487840933e-10	77	383	464	['speB', 'aldA', 'lptC', 'psuG', 'mpl', 'fbp', 'ompC', 'nanA', 'rbsD', 'nrdB', 'pepN', 'menE', 'pfkB', 'katE', 'metC', 'yfbR', 'folX', 'trpB', 'serA', 'entA', 'argR', 'oxc', 'purU', 'adhE', 'rhaA', 'kch', 'fieF', 'cysK', 'xapA', 'lpxB', 'galE', 'fabI', 'feoB', 'fbaA', 'rhmD', 'metK', 'rcsB', 'gshB', 'fabZ', 'proB', 'ansB', 'upp', 'yqhD', 'folE', 'yeiG', 'lrp', 'ltaE', 'tolC', 'ribB', 'folB', 'aqp…	0.16594827586206898
GO:0016020	membrane	cellular_component	1.7855913145772272e-14	130	383	849	['yejF', 'ghxQ', 'lptC', 'nirC', 'lptB', 'ssuC', 'nuoM', 'ssuB', 'potC', 'nanT', 'potB', 'hisQ', 'mgtA', 'entD', 'glpC', 'pheP', 'nuoB', 'nuoE', 'lptF', 'nuoF', 'nuoJ', 'nuoI', 'nuoC', 'nuoH', 'nuoG', 'nuoA', 'ackA', 'lsrD', 'hisP', 'hisM', 'dauA', 'puuP', 'gntP', 'chaA', 'oppD', 'oppC', 'gltK', 'oppF', 'hisJ', 'clsA', 'lpxP', 'oppB', 'deoA', 'deoC', 'lptG', 'adhE', 'rhaT', 'xapB', 'fieF', 'crr',…	0.15312131919905772
GO:0016787	hydrolase activity	molecular_function	9.822511311075342e-05	41	383	272	['nudK', 'ushA', 'speB', 'acpH', 'gloC', 'fbp', 'phoA', 'gss', 'fadM', 'nudJ', 'nudL', 'fes', 'dcd', 'yjjG', 'purU', 'glpQ', 'ybjG', 'folE', 'hchA', 'nudI', 'cpdA', 'add', 'lpxH', 'ybjI', 'nudF', 'yrfG', 'cof', 'folD', 'pgpB', 'yciA', 'nudB', 'yggF', 'yfbR', 'ribD', 'pgpA', 'hxpA', 'puuD', 'ygiF', 'ribA', 'rdgB', 'ansB']	0.15073529411764705
GO:0046872	metal ion binding	molecular_function	1.7894830634638137e-10	103	383	692	['nagK', 'speB', 'psuG', 'fbp', 'nrdD', 'nrdG', 'menF', 'ompC', 'menD', 'acnA', 'glpQ', 'argI', 'mgtA', 'entD', 'nrdB', 'menC', 'glpC', 'nuoB', 'pepN', 'pfkB', 'pepA', 'katE', 'nuoE', 'nuoF', 'ahr', 'nuoI', 'rbn', 'nuoG', 'yfbR', 'dhaL', 'ackA', 'hxpA', 'ribA', 'accD', 'pgm', 'idnD', 'ushA', 'nudL', 'sdaA', 'oxc', 'yjjG', 'adhE', 'deoB', 'rhaA', 'rpe', 'thiL', 'add', 'fieF', 'crr', 'yrfG', 'znuA'…	0.14884393063583815
GO:0005829	cytosol	cellular_component	3.9312143892300886e-10	135	383	1016	['speB', 'aldA', 'mqo', 'speE', 'fbp', 'glpA', 'treC', 'nanA', 'nanE', 'acnA', 'rbsD', 'nrdB', 'glpB', 'menH', 'pfkB', 'katE', 'menB', 'folD', 'dhaL', 'ackA', 'fadI', 'pta', 'folX', 'ribA', 'trpB', 'serA', 'ydjG', 'accD', 'fabB', 'pgm', 'entA', 'dsdA', 'sdaA', 'purU', 'deoA', 'deoC', 'glk', 'adhE', 'deoB', 'rhaB', 'rpe', 'add', 'cysK', 'crr', 'yrfG', 'rnb', 'galE', 'galT', 'fabI', 'malP', 'epd', …	0.1328740157480315
GO:0005737	cytoplasm	cellular_component	1.9907406099987036e-07	116	383	913	['xdhB', 'psuG', 'lptB', 'mqo', 'speE', 'mpl', 'fbp', 'nrdG', 'treC', 'fes', 'nanA', 'acnA', 'argI', 'rbsD', 'nrdB', 'nudI', 'pepA', 'katE', 'ybdL', 'metC', 'lipB', 'nuoC', 'nuoG', 'yfbR', 'alaA', 'dhaL', 'ackA', 'fadI', 'pta', 'folX', 'trpB', 'serA', 'accD', 'fabB', 'pgm', 'dsdA', 'argR', 'alaC', 'yjjG', 'deoC', 'nirD', 'glk', 'deoB', 'arnB', 'rhaA', 'cysK', 'xapA', 'ubiE', 'crr', 'ubiI', 'lpxB'…	0.12705366922234393
GO:0005886	plasma membrane	cellular_component	0.0006394752986654246	128	383	1203	['yejF', 'ghxQ', 'lpxT', 'lptC', 'nirC', 'lptB', 'ssuC', 'nuoM', 'ssuB', 'glpA', 'potC', 'nanT', 'potB', 'hisQ', 'mgtA', 'glpB', 'glpC', 'pheP', 'nuoB', 'pepN', 'nuoE', 'lptF', 'nuoF', 'nuoJ', 'nuoI', 'nuoC', 'nuoH', 'nuoG', 'nuoA', 'lsrD', 'hisP', 'hisM', 'nupG', 'dauA', 'puuP', 'gntP', 'chaA', 'oppD', 'oppC', 'gltK', 'oppF', 'clsA', 'lpxP', 'oppB', 'lptG', 'rhaT', 'kch', 'xapB', 'fieF', 'zitB',…	0.10640066500415628
GO:0003677	DNA binding	molecular_function	3.626388755354793e-07	14	383	492	['argP', 'aidB', 'tyrR', 'accD', 'baeR', 'dnaA', 'lrhA', 'rcsB', 'fnr', 'argR', 'pepA', 'bglJ', 'lrp', 'ihfB']	0.028455284552845527

### Sheet: Genes
This table contains the genes that were removed from EMine-737, but were kept in MS56.
Gene name
'treC'
'gshB'
'waaQ'
'potB'
'hisJ'
'fieF'
'ybcF'
'msrA'
'ppiA'
'dsdA'
'ycaO'
'yejF'
'ghrB'
'yejE'
'oppD'
'artP'
'tig'
'mpl'
'ushA'
'nuoN'
'nuoL'
'artQ'
'ribB'
'yqhD'
'trpB'
'xapA'
'gpr'
'fklB'
'acpH'
'fnr'
'lptB'
'cyoA'
'frdB'
'chaA'
'menB'
'nanE'
'dmsC'
'plsC'
'alaE'
'nikA'
'fadJ'
'kdsB'
'potC'
'waaC'
'ribE'
'rihB'
'ackA'
'potI'
'pgpA'
'nuoE'
'ubiE'
'metK'
'glpC'
'bglJ'
'galE'
'upp'
'nanA'
'nagK'
'xylF'
'ycjU'
'deoA'
'glpB'
'rpe'
'speB'
'ssuB'
'lpxT'
'ubiI'
'araF'
'ilvG'
'nudI'
'ppiB'
'hldE'
'entE'
'proA'
'puuA'
'hisM'
'waaA'
'ttdB'
'oxc'
'thiD'
'entA'
'cycA'
'puuC'
'galM'
'gltK'
'eptB'
'dhaL'
'ompC'
'araG'
'hxpA'
'lysU'
'amtB'
'zitB'
'fabZ'
'menE'
'hisP'
'deoC'
'menD'
'garK'
'deoB'
'acrA'
'ssuC'
'nupG'
'nuoM'
'rnb'
'cadA'
'cadB'
'pheP'
'alaC'
'mepS'
'aldA'
'pabA'
'nuoB'
'cydD'
'xdhA'
'galP'
'ompF'
'nuoG'
'nrdB'
'yejA'
'argI'
'setB'
'glk'
'puuB'
'ulaD'
'cof'
'nrdG'
'dnaA'
'msbA'
'folD'
'lpxB'
'miaA'
'yrfG'
'lsrD'
'clsA'
'feoB'
'lipB'
'yjeH'
'ssuA'
'lptF'
'nuoF'
'thiI'
'yjjG'
'fabB'
'cysG'
'gss'
'rna'
'zupT'
'ybjG'
'puuE'
'accD'
'apt'
'pepA'
'ssuE'
'serC'
'gpmA'
'epmB'
'talA'
'tdcD'
'cpdA'
'hchA'
'baeR'
'pfkB'
'argT'
'nudL'
'yfbR'
'lldP'
'dmsA'
'folB'
'serA'
'nudF'
'dtpC'
'mltC'
'cmk'
'znuA'
'nuoJ'
'ribA'
'kdpC'
'purU'
'lrhA'
'qorB'
'gsk'
'ydjG'
'rbsD'
'pgk'
'lsrB'
'aceB'
'potF'
'yeiG'
'nudJ'
'rhaT'
'nuoA'
'poxB'
'ribD'
'dcd'
'ansB'
'metH'
'entD'
'sdaA'
'aat'
'idnO'
'lptE'
'rbn'
'uacT'
'tdcG'
'argR'
'idnD'
'frdC'
'frdA'
'yfaU'
'cydC'
'uxaA'
'puuP'
'acpT'
'metC'
'oppB'
'focA'
'uxuB'
'ygiF'
'kbaY'
'yejB'
'fadL'
'cysK'
'kbaZ'
'katE'
'garL'
'menF'
'tsx'
'potG'
'argP'
'rcnA'
'epd'
'udk'
'yggF'
'dcuA'
'aspA'
'xapB'
'mgtA'
'sstT'
'alaA'
'lsrF'
'dauA'
'glsB'
'gadB'
'artJ'
'patA'
'acrB'
'frdD'
'nuoC'
'lptC'
'mdaB'
'ahr'
'nirC'
'lpxM'
'rhaA'
'lysO'
'ghxQ'
'cyoB'
'rnr'
'speC'
'ulaE'
'nuoK'
'fes'
'arnA'
'yghA'
'pgpB'
'artM'
'ispA'
'ihfB'
'nirD'
'yciA'
'puuD'
'fadB'
'adhE'
'rcsB'
'malZ'
'entC'
'potE'
'cyoE'
'lpxH'
'potH'
'nnr'
'waaZ'
'malP'
'pepN'
'glcE'
'dmsB'
'arnB'
'ybjI'
'nudK'
'yfdE'
'psuG'
'nanT'
'tdcB'
'panE'
'idnK'
'uxaC'
'lrp'
'dtpA'
'aspC'
'aqpZ'
'pta'
'folX'
'ltaE'
'fabI'
'tdcC'
'menH'
'uxuA'
'phoA'
'dkgA'
'exuT'
'sad'
'cyoD'
'gabP'
'fbaA'
'tyrR'
'lpxK'
'nrdD'
'add'
'tolC'
'dxs'
'speE'
'lysP'
'opgB'
'pncB'
'mak'
'folC'
'brnQ'
'hisQ'
'fabA'
'rdgB'
'ssuD'
'lpxP'
'murQ'
'cdsA'
'ttdA'
'nuoH'
'proB'
'nrdA'
'cyoC'
'mdfA'
'fadI'
'nuoI'
'menC'
'kduD'
'rhaB'
'crr'
'fbaB'
'ubiG'
'livH'
'glpA'
'azoR'
'fbp'
'galT'
'orn'
'ybdL'
'aidB'
'glpQ'
'thiL'
'murJ'
'fadM'
'pgm'
'waaU'
'waaF'
'oppC'
'maa'
'garR'
'proV'
'xdhB'
'folE'
'oppF'
'mqo'
'kdpB'
'gloC'
'tktA'
'rhmD'
'lptG'
'acnA'
'kch'
'frc'
'nudB'
'ulaF'
'gntP'
