## Supplementary tables for "Accelerated design of *Escherichia coli* reduced genomes using a whole-cell model and machine learning": Table SE11.xlsx

### Sheet: Misclassified genes
This table contains the information regarding the genes that were misclassified by the initial ML surrogate when compared with the outputs of the full WCM.
Misclassification description
aldA has been classified as non_essential and should be essential
aldA has been classified as non_essential and should be essential
aroE has been classified as non_essential and should be essential
aroE has been classified as non_essential and should be essential
aroP has been classified as non_essential and should be essential
aroP has been classified as non_essential and should be essential
atpA has been classified as essential and should be non_essential
atpE has been classified as essential and should be non_essential
atpF has been classified as essential and should be non_essential
atpF has been classified as essential and should be non_essential
cpdA has been classified as non_essential and should be essential
cpdA has been classified as non_essential and should be essential
csdA has been classified as non_essential and should be essential
csdA has been classified as non_essential and should be essential
cyoE has been classified as non_essential and should be essential
cyoE has been classified as non_essential and should be essential
emrE has been classified as non_essential and should be essential
emrE has been classified as non_essential and should be essential
glcE has been classified as non_essential and should be essential
glcE has been classified as non_essential and should be essential
gltA has been classified as non_essential and should be essential
gltA has been classified as non_essential and should be essential
guaB has been classified as non_essential and should be essential
guaB has been classified as non_essential and should be essential
livG has been classified as non_essential and should be essential
livG has been classified as non_essential and should be essential
livJ has been classified as non_essential and should be essential
livJ has been classified as non_essential and should be essential
lpxL has been classified as non_essential and should be essential
lpxL has been classified as non_essential and should be essential
mltC has been classified as non_essential and should be essential
mltC has been classified as non_essential and should be essential
murJ has been classified as non_essential and should be essential
murJ has been classified as non_essential and should be essential
nhaA has been classified as non_essential and should be essential
pfkB has been classified as non_essential and should be essential
pfkB has been classified as non_essential and should be essential
potB has been classified as non_essential and should be essential
potB has been classified as non_essential and should be essential
prs has been classified as non_essential and should be essential
prs has been classified as non_essential and should be essential
rcnA has been classified as non_essential and should be essential
rcnA has been classified as non_essential and should be essential
rfaD has been classified as non_essential and should be essential
ribB has been classified as non_essential and should be essential
ribB has been classified as non_essential and should be essential
rpiA has been classified as non_essential and should be essential
rpiA has been classified as non_essential and should be essential
thiL has been classified as non_essential and should be essential
thiL has been classified as non_essential and should be essential
thyA has been classified as non_essential and should be essential
tmk has been classified as non_essential and should be essential
tmk has been classified as non_essential and should be essential
xanQ has been classified as non_essential and should be essential
xanQ has been classified as non_essential and should be essential

### Sheet: GO analysis of miscl genes
GO	term	class	p	n_genes	n_study	n_go	study_genes
GO:0009165	nucleotide biosynthetic process	biological_process	2.41882e-06	3	30	5	['thyA', 'prs', 'tmk']
GO:0042777	proton motive force-driven plasma membrane ATP synthesis	biological_process	1.33688e-05	3	30	8	['atpA', 'atpE', 'atpF']
GO:0015986	proton motive force-driven ATP synthesis	biological_process	1.99656e-05	3	30	9	['atpA', 'atpE', 'atpF']
GO:0006754	ATP biosynthetic process	biological_process	1.99656e-05	3	30	9	['atpA', 'atpE', 'atpF']
GO:0045259	proton-transporting ATP synthase complex	cellular_component	1.33688e-05	3	30	8	['atpA', 'atpE', 'atpF']
GO:0045263	proton-transporting ATP synthase complex, coupling factor F(o)	cellular_component	0.000240561	2	30	4	['atpE', 'atpF']
GO:0046961	proton-transporting ATPase activity, rotational mechanism	molecular_function	1.33688e-05	3	30	8	['atpA', 'atpE', 'atpF']
GO:0046933	proton-transporting ATP synthase activity, rotational mechanism	molecular_function	1.99656e-05	3	30	9	['atpA', 'atpE', 'atpF']
