## Supplementary tables for "Accelerated design of *Escherichia coli* reduced genomes using a whole-cell model and machine learning": Table SE13.xlsx

### Sheet: Sheet1
BlueCrystal 4	525 standard compute nodes (two 14 core Intel 2.4 GHz CPUs, 132 GB RAM) 18 high memory compute nodes have 512 GB RAM 32 GPU-enabled nodes with 2 NVIDIA P100 GPUs each
BluePebble	~170 compute nodes (typically with 24+ cores and 192 GB+ RAM) ~18 GPU-enabled nodes with 4 NVIDIA RTX 2080 Ti cards each
Oracle Cloud	4 x 2-core nodes & 4 x 32-core nodes
Digital Labs	10 x 2 x AMD 7713 servers (1,280 cores total) 10 x 1 TB memory per server (10 TB RAM total) 2 x 2 Nvidia A100, 80 GB GPUs ~300 TB storage
